# Mice generated with induced pluripotent stem cells derived from mucosal-associated invariant T cells

**DOI:** 10.1101/2022.07.27.501791

**Authors:** Chie Sugimoto, Hiroyoshi Fujita, Hiroshi Wakao

## Abstract

The function of mucosal-associated invariant T (MAIT) cells, a burgeoning member of innate-like T cells abundant in humans and implicated in many diseases, remains obscure. To explore this, mice with a rearranged T cell receptor (TCR) α or β locus, specific for MAIT cells, were generated via induced pluripotent stem cells derived from MAIT cells and designated Vα19 and Vβ8 mice, respectively. Both mice expressed large amounts of MAIT cells. The MAIT cells from these mice were activated by cytokines and an agonist to produce IFN-γ and IL-17. While Vβ8 mice showed resistance in a cancer metastasis model, Vα19 mice did not. Adoptive transfer of MAIT cells from the latter into the control mice, however, recapitulated the resistance. This has implications for understanding the role of MAIT cells in health and disease and in developing treatments for the plethora of diseases in which MAIT cells are implicated.
