## Supplementary material for "Mice generated with induced pluripotent stem cells derived from mucosal-associated invariant T cells": Table S1

### Sheet: A-Va19-thy-tet+
count	freq	cdr3nt	cdr3aa	v	d	j	VEnd	DStart	DEnd	JStart
25844	0.945558	TGTGCTGTGAGGGATAGCAACTATCAGTTGATCTGG	CAVRDSNYQLIW	TRAV1	.	TRAJ33	13	-1	-1	11		94.5558
21	0.00076833	TGTGCTGTGAGGCCATCTTCTGGCAGCTGGCAACTCATCTTT	CAVRPSSGSWQLIF	TRAV1	.	TRAJ22	11	-1	-1	13		0.076833
14	0.00051222	TGTGCTGTGAGGGGAGCATCTTCTGGCAGCTGGCAACTCATCTTT	CAVRGASSGSWQLIF	TRAV1	.	TRAJ22	12	-1	-1	15		0.051222
12	0.000439046	TGTGCTGTGAGGTATAACACCAATACAGGCAAATTAACCTTT	CAVRYNTNTGKLTF	TRAV1	.	TRAJ27	11	-1	-1	12		0.0439046
8	0.000292697	TGTGCTGTGAGGGTGCCGATGACTAACAGTGCAGGGAACAAGCTAACTTTT	CAVRVPMTNSAGNKLTF	TRAV1	.	TRAJ17	12	-1	-1	18		0.0292697
8	0.000292697	TGTGCTGTGAGGGTTTATGGGAGCAGTGGCAACAAGCTCATCTTT	CAVRVYGSSGNKLIF	TRAV1	.	TRAJ32	12	-1	-1	14		0.0292697
8	0.000292697	TGTGCTGTGAGGGATCAGGGGAGCAATAACAGAATCTTCTTT	CAVRDQGSNNRIFF	TRAV1	.	TRAJ31	13	-1	-1	21		0.0292697
7	0.00025611	TGTGCTGTGAGGGAGACCTACCAGGGAGGCAGAGCTCTGATATTT	CAVRETYQGGRALIF	TRAV1	.	TRAJ15	13	-1	-1	16		0.025611
7	0.00025611	TGTGCTGTGAGGGCACACTCGGGATACAACAAACTCACTTTT	CAVRAHSGYNKLTF	TRAV1	.	TRAJ11	12	-1	-1	16		0.025611
7	0.00025611	TGTGCTGTGAAGGCTGGTAGCTTCAATAAGTTGACCTTT	CAVKAGSFNKLTF	TRAV1	.	TRAJ4	9	-1	-1	13		0.025611
6	0.000219523	TGTGCTGTGAGGGAAGGGCGGACACAGGTTGTGGGGCAGCTCACTTTC	CAVREGRTQVVGQLTF	TRAV1	.	TRAJ5	13	-1	-1	19		0.0219523
5	0.000182936	TGTGCTGTGAGGGATCCCTCAGGAGGAAACTACAAACCTACGTTT	CAVRDPSGGNYKPTF	TRAV1	.	TRAJ6	13	-1	-1	16		0.0182936
5	0.000182936	TGTGCTGTGAGGGTCCTAAATAGCAATAACAGAATCTTCTTT	CAVRVLNSNNRIFF	TRAV1	.	TRAJ31	12	-1	-1	18		0.0182936
4	0.000146349	TGTGCTGTGAGGGCCCCCTCAGGAGGAAACTACAAACCTACGTTT	CAVRAPSGGNYKPTF	TRAV1	.	TRAJ6	12	-1	-1	16		0.0146349
4	0.000146349	TGTGCTGTGAGGGATTTAAATTATAACCAGGGGAAGCTTATCTTT	CAVRDLNYNQGKLIF	TRAV1	.	TRAJ23	13	-1	-1	18		0.0146349
4	0.000146349	TGTGCTGTGAGGGATAGGGTCAATACAGGCAAATTAACCTTT	CAVRDRVNTGKLTF	TRAV1	.	TRAJ27	13	-1	-1	20		0.0146349
4	0.000146349	GGGGCGGTGAGGGAGAGCAACGATCAGTTGATCTGG	GAVRESNDQLIW	TRAV1	.	TRAJ33	13	-1	-1	11		0.0146349
3	0.000109761	TGTGCTGTGATAGGTGGGAGCAGTGGCAACAAGCTCATCTTT	CAVIGGSSGNKLIF	TRAV1	.	TRAJ32	9	-1	-1	14		0.0109761
3	0.000109761	TGTGCTGTGAGGGATAATAGCAATAACAGAATCTTCTTT	CAVRDNSNNRIFF	TRAV1	.	TRAJ31	13	-1	-1	15		0.0109761
2	7.32e-05	TGTGCTGTGAGTACAGGCTTTGCAAGTGCGCTGACATTT	CAVSTGFASALTF	TRAV1	.	TRAJ35	10	-1	-1	12		0.00731743
1	3.66e-05	TGTGCTGTGAGGCTTGCATCTTCTGGCAGCTGGCAACTCATCTTT	CAVRLASSGSWQLIF	TRAV1	.	TRAJ22	11	-1	-1	14		0.00365872
1	3.66e-05	TGTGCTGTGAGGGGAGCATCTTCTGACAGCTGGCAACTCATCTTT	CAVRGASSDSWQLIF	TRAV1	.	TRAJ22	12	-1	-1	15		0.00365872
1	3.66e-05	TGTGCTGTGAGGGTTCTAAATAGCAATAACAGAATCTTCTTT	CAVRVLNSNNRIFF	TRAV1	.	TRAJ31	12	-1	-1	18		0.00365872
1	3.66e-05	CGTGCTGTGAGGGCACACTCGGGATACAACAAACTCACTTTT	RAVRAHSGYNKLTF	TRAV1	.	TRAJ11	12	-1	-1	16		0.00365872
1	3.66e-05	TGTGCAGCAAGCACGGCTGGAGGAAGCAATGCAAAGCTAACCTTC	CAASTAGGSNAKLTF	TRAV10	.	TRAJ42	12	-1	-1	16		0.00365872
31	0.0011342	TGTGTGGTGGGCGCGACCTCAGGAGGAAACTACAAACCTACGTTT	CVVGATSGGNYKPTF	TRAV11	.	TRAJ6	12	-1	-1	15		0.11342
23	0.000841504	TGTGTGGTGGGCGCCAGGAATAGCAATAACAGAATCTTCTTT	CVVGARNSNNRIFF	TRAV11	.	TRAJ31	12	-1	-1	16		0.0841504
19	0.000695156	TGTGTGGTGGGCGCGGGAGGAAACTACAAACCTACGTTT	CVVGAGGNYKPTF	TRAV11	.	TRAJ6	12	-1	-1	15		0.0695156
17	0.000621982	TGTGTGGTGGGCGCGAGGAGAGGTTCAGCCTTAGGGAGGCTGCATTTT	CVVGARRGSALGRLHF	TRAV11	.	TRAJ18	12	-1	-1	18		0.0621982
15	0.000548807	TGTGTGGTGGGCGCTGGTAGCTTCAATAAGTTGACCTTT	CVVGAGSFNKLTF	TRAV11	.	TRAJ4	12	-1	-1	13		0.0548807
14	0.00051222	TGTGTGGTGGGCCATTCTGGAGGAAGCAATGCAAAGCTAACCTTC	CVVGHSGGSNAKLTF	TRAV11	.	TRAJ42	11	-1	-1	13		0.051222
13	0.000475633	TGTGTGGTGGGGGATAGAGGTTCAGCCTTAGGGAGGCTGCATTTT	CVVGDRGSALGRLHF	TRAV11	.	TRAJ18	10	-1	-1	12		0.0475633
9	0.000329284	TGTGTGGTGGGCGCTGGAGGAAGCAATGCAAAGCTAACCTTC	CVVGAGGSNAKLTF	TRAV11	.	TRAJ42	12	-1	-1	13		0.0329284
7	0.00025611	TGTGTGGTGGGTAGCAATAACAGAATCTTCTTT	CVVGSNNRIFF	TRAV11	.	TRAJ31	10	-1	-1	11		0.025611
6	0.000219523	TGTGTGGTGGGCGCGAATTATGGGAGCAGTGGCAACAAGCTCATCTTT	CVVGANYGSSGNKLIF	TRAV11	.	TRAJ32	12	-1	-1	14		0.0219523
5	0.000182936	TGTGTGGTGGGTAATCAAGGAGGGTCTGCGAAGCTCATCTTT	CVVGNQGGSAKLIF	TRAV11	.	TRAJ57	10	-1	-1	12		0.0182936
2	7.32e-05	TGTGTGGTGGGCGCGATAGCATCCTCCTCCTTCAGCAAGCTGGTGTTT	CVVGAIASSSFSKLVF	TRAV11	.	TRAJ50	12	-1	-1	15		0.00731743
2	7.32e-05	TGTGTGGTGGGCGCGGCCCAGGGATTAACCTTC	CVVGAAQGLTF	TRAV11	.	TRAJ26	12	-1	-1	15		0.00731743
1	3.66e-05	TGTGTGGTGGGCGATAGAGGTTCAGCCTTAGGGAGGCTGCATTTT	CVVGDRGSALGRLHF	TRAV11	.	TRAJ18	12	-1	-1	12		0.00365872
1	3.66e-05	TGTGTGGTGGGGGATAGATGTTCAGCCTTAGGGAGGCTGCATTTT	CVVGDRCSALGRLHF	TRAV11	.	TRAJ18	10	-1	-1	12		0.00365872
1	3.66e-05	TGTGTGGTGGGCGCCAACTATGCCCAGGGATTAACCTTC	CVVGANYAQGLTF	TRAV11	.	TRAJ26	12	-1	-1	15		0.00365872
3	0.000109761	TGTGCTCCGCACCAGGGAGGCAGAGCTCTGATATTT	CAPHQGGRALIF	TRAV12-1	.	TRAJ15	6	-1	-1	10		0.0109761
1	3.66e-05	TGTGCTCTGAGTGAACAAGGATATGGGAGCAGTGGCAACAAGCTCATCTTT	CALSEQGYGSSGNKLIF	TRAV12-1	.	TRAJ32	13	-1	-1	21		0.00365872
1	3.66e-05	TGTGCTCCCTGGGCAGGCAATACCGGAAAACTCATCTTT	CAPWAGNTGKLIF	TRAV12-1	.	TRAJ37	6	-1	-1	13		0.00365872
3	0.000109761	TGTGCTTTGAGGGGCAACATGGGCTACAAACTTACCTTC	CALRGNMGYKLTF	TRAV12-2	.	TRAJ9	10	-1	-1	13		0.0109761
1	3.66e-05	TGTGCTCTGCCCCGTGACTCGGGATACAACAAACTCACTTTT	CALPRDSGYNKLTF	TRAV12-3	.	TRAJ11	8	-1	-1	14		0.00365872
1	3.66e-05	TGTGCTCCGATTTCTGGAGGAAGCAATGCAAAGCTAACCTTC	CAPISGGSNAKLTF	TRAV12-3	.	TRAJ42	6	-1	-1	11		0.00365872
1	3.66e-05	TGTGCTCCGATTTCTGGAGGAAGCAATGCAAAGCTAACCGTC	CAPISGGSNAKLTV	TRAV12-3	.	TRAJ42	6	-1	-1	11		0.00365872
3	0.000109761	TGTGCTTCGGACTACAGCAACAACAGACTTACTTTG	CASDYSNNRLTL	TRAV12D-2	.	TRAJ7	6	-1	-1	7		0.0109761
2	7.32e-05	TGTGCTTTGATACCGGGGACACAGGTTGTGGGGCAGCTCACTTTC	CALIPGTQVVGQLTF	TRAV12D-2	.	TRAJ5	9	-1	-1	12		0.00731743
2	7.32e-05	TGTGCTTTGGCCTGGCAACTCATCTTT	CALAWQLIF	TRAV12D-2	.	TRAJ22	8	-1	-1	11		0.00731743
1	3.66e-05	TGTGGAGCTGGAGGACTAAGTGGTAAATTAACATTC	CGAGGLSGKLTF	TRAV12D-2	.	TRAJ2	3	-1	-1	7		0.00365872
9	0.000329284	TGTGCTCCGCACCAGGGAGGCAGAGCTCTGATATTT	CAPHQGGRALIF	TRAV12D-3	.	TRAJ15	6	-1	-1	10		0.0329284
1	3.66e-05	TGTGCTCTGAGAAGGGATACTGGAGGACTAAGTGGTAAATTAACATTC	CALRRDTGGLSGKLTF	TRAV12D-3	.	TRAJ2	10	-1	-1	16		0.00365872
15	0.000548807	TGTGCTTTGGGGGGGGAGAATTATAACCAGGGGAAGCTTATCTTT	CALGGENYNQGKLIF	TRAV13-1	.	TRAJ23	9	-1	-1	17		0.0548807
11	0.000402459	TGTGCTTTGGAACAAAATACTGGAGGACTAAGTGGTAAATTAACATTC	CALEQNTGGLSGKLTF	TRAV13-1	.	TRAJ2	12	-1	-1	15		0.0402459
5	0.000182936	TGTGCTTTGGCCATTAATACAGGAAACTACAAATACGTCTTT	CALAINTGNYKYVF	TRAV13-1	.	TRAJ40	9	-1	-1	13		0.0182936
5	0.000182936	TGTGCTTTGGCTAACTATGGAAATGAGAAAATAACTTTT	CALANYGNEKITF	TRAV13-1	.	TRAJ48	9	-1	-1	12		0.0182936
4	0.000146349	TGTGCTTTGGAACGTCAGTTATCTGGTAGCTTCAATAAGTTGACCTTT	CALERQLSGSFNKLTF	TRAV13-1	.	TRAJ4	12	-1	-1	17		0.0146349
2	7.32e-05	TGTGCTTTAGGGCCAGGCACTGGGAGTAACAGGCTCACTTTT	CALGPGTGSNRLTF	TRAV13-1	.	TRAJ28	7	-1	-1	12		0.00731743
2	7.32e-05	TGTGCTATAGCCCCTAATTCTGGAGGAAGCAATGCAAAGCTAACCTTC	CAIAPNSGGSNAKLTF	TRAV13-2	.	TRAJ42	9	-1	-1	14		0.00731743
4	0.000146349	TGTGGAGGAGGGTCTGCGAAGCTCATCTTT	CGGGSAKLIF	TRAV13-3	.	TRAJ57	3	-1	-1	5		0.0146349
3	0.000109761	TGTGCTATGGAAGAAGGAGGCAATACCGGAAAACTCATCTTT	CAMEEGGNTGKLIF	TRAV13-3	.	TRAJ37	11	-1	-1	17		0.0109761
2	7.32e-05	TGTGCTCCTCTACCAGGCACTGGGAGTAACAGGCTCACTTTT	CAPLPGTGSNRLTF	TRAV13-3	.	TRAJ28	5	-1	-1	8		0.00731743
1	3.66e-05	TGTGCTCCTCTACCAGGCACTGGGAGTAACAGGCTCACTTTG	CAPLPGTGSNRLTL	TRAV13-3	.	TRAJ28	5	-1	-1	8		0.00365872
4	0.000146349	TGTGCTATGGTTAATGTTGGTGACAACAGTAAGCTGATTTGG	CAMVNVGDNSKLIW	TRAV13-4-DV7	.	TRAJ38	9	-1	-1	11		0.0146349
1	3.66e-05	TGTGCTATGGAGGGGATGTTATCTGGTAGCTTCAATAAGTTGACCTTT	CAMEGMLSGSFNKLTF	TRAV13D-1	.	TRAJ4	10	-1	-1	15		0.00365872
1	3.66e-05	TGTGCTATGAACCAGGCCTCGGGATACAACAAACTCACTTTT	CAMNQASGYNKLTF	TRAV13D-1	.	TRAJ11	8	-1	-1	17		0.00365872
3	0.000109761	TGTGCTATAGATCAAGATTATAACCAGGGGAAGCTTATCTTT	CAIDQDYNQGKLIF	TRAV13D-2	.	TRAJ23	12	-1	-1	16		0.0109761
3	0.000109761	TGTGCTATGGGGGGCTTTGCAAGTGCGCTGACATTT	CAMGGFASALTF	TRAV13D-2	.	TRAJ35	7	-1	-1	12		0.0109761
2	7.32e-05	CCCCGAGGAGGAAGCAATGCAAAGCTAACCTTC	PRGGSNAKLTF	TRAV13D-2	.	TRAJ42	-1	-1	-1	6		0.00731743
1	3.66e-05	TGCTTGAATACTGGAGGACTAAGTGGTAAATTAACATTC	CLNTGGLSGKLTF	TRAV13D-2	.	TRAJ2	1	-1	-1	4		0.00365872
1	3.66e-05	TGTACCAATACAGGCAAATTAACCTTT	CTNTGKLTF	TRAV13D-2	.	TRAJ27	2	-1	-1	3		0.00365872
6	0.000219523	TGTGCTATGGAACTGGGGTTATCTGGTAGCTTCAATAAGTTGACCTTT	CAMELGLSGSFNKLTF	TRAV13N-3	.	TRAJ4	12	-1	-1	17		0.0219523
4	0.000146349	TGTGCTATGGTCCCGACTAACAGTGCAGGGAACAAGCTAACTTTT	CAMVPTNSAGNKLTF	TRAV13N-3	.	TRAJ17	9	-1	-1	14		0.0146349
2	7.32e-05	TGTGCTATGGAACGGGCGGCAGGCAATACCGGAAAACTCATCTTT	CAMERAAGNTGKLIF	TRAV13N-3	.	TRAJ37	12	-1	-1	19		0.00731743
2	7.32e-05	TGTGCTATGGAACGGACACAGGTTGTGGGGCAGCTCACTTTC	CAMERTQVVGQLTF	TRAV13N-3	.	TRAJ5	12	-1	-1	13		0.00731743
2	7.32e-05	TGTGCTATGGAACTTGGTGACAACAGTAAGCTGATTTGG	CAMELGDNSKLIW	TRAV13N-3	.	TRAJ38	12	-1	-1	13		0.00731743
1	3.66e-05	TGTGCTAGATCTGGTAGCTTCAATAAGTTGACCTTT	CARSGSFNKLTF	TRAV13N-3	.	TRAJ4	6	-1	-1	8		0.00365872
6	0.000219523	TGTGCTATGGAACGGAATAACAACAATGCCCCACGATTT	CAMERNNNNAPRF	TRAV13N-4	.	TRAJ43	12	-1	-1	15		0.0219523
5	0.000182936	TGTGCTATGGAACTACACATGGGCTACAAACTTACCTTC	CAMELHMGYKLTF	TRAV13N-4	.	TRAJ9	12	-1	-1	16		0.0182936
6	0.000219523	TGTGCAGCAACGGATGGCAGTGGTGGAAAACTCACTTTG	CAATDGSGGKLTL	TRAV14-1	.	TRAJ44	9	-1	-1	14		0.0219523
24	0.000878092	TGTGCAGCAGACTATGCCCAGGGATTAACCTTC	CAADYAQGLTF	TRAV14D-2	.	TRAJ26	8	-1	-1	10		0.0878092
8	0.000292697	TGTGCAACCGTATCTGGTAGCTTCAATAAGTTGACCTTT	CATVSGSFNKLTF	TRAV14D-2	.	TRAJ4	5	-1	-1	10		0.0292697
7	0.00025611	TGTGCAGCAAGGGACAGCAACAACAGACTTACTTTG	CAARDSNNRLTL	TRAV14D-2	.	TRAJ7	10	-1	-1	13		0.025611
3	0.000109761	TGTGCAGCCCCGAATACTGGAGGACTAAGTGGTAAATTAACATTC	CAAPNTGGLSGKLTF	TRAV14D-2	.	TRAJ2	7	-1	-1	11		0.0109761
8	0.000292697	TGTGCAGCCACGGGGTATAACCAGGGGAAGCTTATCTTT	CAATGYNQGKLIF	TRAV14N-3	.	TRAJ23	7	-1	-1	15		0.0292697
8	0.000292697	TGTAGGGGGACTGGAGGACTAAGTGGTAAATTAACATTC	CRGTGGLSGKLTF	TRAV14N-3	.	TRAJ2	2	-1	-1	9		0.0292697
1	3.66e-05	TGTGCGGCCACGGGGTATAACCAGGGGAAGCTTATCTTT	CAATGYNQGKLIF	TRAV14N-3	.	TRAJ23	4	-1	-1	15		0.00365872
13	0.000475633	TGTGCTCTCTGGGAGCCACATGACACAAATGCTTACAAAGTCATCTTT	CALWEPHDTNAYKVIF	TRAV15-1-DV6-1	.	TRAJ30	15	-1	-1	18		0.0475633
13	0.000475633	TGTGCTCTCTGGGAGCTTAATACAGGAAACTACAAATACGTCTTT	CALWELNTGNYKYVF	TRAV15-1-DV6-1	.	TRAJ40	16	-1	-1	16		0.0475633
10	0.000365872	TGTGCTCTCTGGGAGCTGGCGAGGCGGAGGGATACGAGCAGGGTTGCCCAGGGATTAACCTTC	CALWELARRRDTSRVAQGLTF	TRAV15-1-DV6-1	.	TRAJ26	18	-1	-1	44		0.0365872
7	0.00025611	TGTGCTCTCTGGGAGCTCCATAACAGAATCTTCTTT	CALWELHNRIFF	TRAV15-1-DV6-1	.	TRAJ31	16	-1	-1	19		0.025611
5	0.000182936	TGTGCTCTCTGGGAGCTGATGAATTATAACCAGGGGAAGCTTATCTTT	CALWELMNYNQGKLIF	TRAV15-1-DV6-1	.	TRAJ23	17	-1	-1	18		0.0182936
4	0.000146349	TGTGCTCTCTGGGAGCTGGTGGCTTCTGGCAGCTGGCAACTCATCTTT	CALWELVASGSWQLIF	TRAV15-1-DV6-1	.	TRAJ22	18	-1	-1	22		0.0146349
4	0.000146349	TGTGCTCTCTGGGAGCTGAGGGGCACAAATGCTTACAAAGTCATCTTT	CALWELRGTNAYKVIF	TRAV15-1-DV6-1	.	TRAJ30	17	-1	-1	23		0.0146349
3	0.000109761	TGTGCTCTCTGGGAGCTGGTCATGGCTACTGGAGGCAATAATAAGCTGACTTTT	CALWELVMATGGNNKLTF	TRAV15-1-DV6-1	.	TRAJ56	18	-1	-1	20		0.0109761
3	0.000109761	TGTGCTCTCTGGGAGCCCCATACAGGAAACTACAAATACGTCTTT	CALWEPHTGNYKYVF	TRAV15-1-DV6-1	.	TRAJ40	15	-1	-1	19		0.0109761
2	7.32e-05	TGTGCTCTCTGGGAGCTCCTGAATACAGAAGGTGCAGATAGACTCACCTTT	CALWELLNTEGADRLTF	TRAV15-1-DV6-1	.	TRAJ45	16	-1	-1	22		0.00731743
2	7.32e-05	TGTGCTCTCTGGGAGCCGACAACTGCCAGTTTGGGGAAACTGCAGTTT	CALWEPTTASLGKLQF	TRAV15-1-DV6-1	.	TRAJ24	15	-1	-1	23		0.00731743
1	3.66e-05	TGTGCTCTCTGGGAGCTGGCGAGGCGGAGGGATACGAGCAGGGTTACCCAGGGATTAACCTTC	CALWELARRRDTSRVTQGLTF	TRAV15-1-DV6-1	.	TRAJ26	18	-1	-1	46		0.00365872
1	3.66e-05	TGTGCTCTCTGGGAGTCACATGACACAAATGCTTACAAAGTCATCTTT	CALWESHDTNAYKVIF	TRAV15-1-DV6-1	.	TRAJ30	14	-1	-1	18		0.00365872
1	3.66e-05	TGTGCTCTCTGGGAGTTCTATGGAAATGAGAAAATAACTTTT	CALWEFYGNEKITF	TRAV15-1-DV6-1	.	TRAJ48	14	-1	-1	17		0.00365872
1	3.66e-05	TGTGCTCTCTGGGAGCTGGGGGGAGGCAGAGCTCTGATATTT	CALWELGGGRALIF	TRAV15-1-DV6-1	.	TRAJ15	18	-1	-1	20		0.00365872
20	0.000731743	TGCGCTCTCTCGGCGTATGGAAATGAGAAAATAACTTTT	CALSAYGNEKITF	TRAV15-2-DV6-2	.	TRAJ48	12	-1	-1	15		0.0731743
16	0.000585394	TGCGCTCTCTCGGAACGGAGTGGGGGCTACAAACTTACCTTC	CALSERSGGYKLTF	TRAV15-2-DV6-2	.	TRAJ9	15	-1	-1	23		0.0585394
14	0.00051222	TGCGCTCTCTCGGACGAGGACAGTGCAGGGAACAAGCTAACTTTT	CALSDEDSAGNKLTF	TRAV15-2-DV6-2	.	TRAJ17	13	-1	-1	19		0.051222
8	0.000292697	TGCGCTCTCTCGGAACTACGGGCATCCTCCTCCTTCAGCAAGCTGGTGTTT	CALSELRASSSFSKLVF	TRAV15-2-DV6-2	.	TRAJ50	16	-1	-1	21		0.0292697
4	0.000146349	TGCGCTCTCTCGGAACCCCCTTACCAGGGAGGCAGAGCTCTGATATTT	CALSEPPYQGGRALIF	TRAV15-2-DV6-2	.	TRAJ15	15	-1	-1	21		0.0146349
2	7.32e-05	TGCGCTCTCTCGGAACTCAACAGTGGAGGCAGCAATTACAAACTGACATTT	CALSELNSGGSNYKLTF	TRAV15-2-DV6-2	.	TRAJ53	16	-1	-1	18		0.00731743
1	3.66e-05	TGCGCTCTCTCGGAACCGGAGGGGTCGAACACGGGTTACCAGAACTTCTATTTT	CALSEPEGSNTGYQNFYF	TRAV15-2-DV6-2	.	TRAJ49	15	-1	-1	24		0.00365872
1	3.66e-05	TGCGCTCTCTCGGACGAGGACGGTGCAGGGAACAAGCTAACTTTT	CALSDEDGAGNKLTF	TRAV15-2-DV6-2	.	TRAJ17	13	-1	-1	22		0.00365872
1	3.66e-05	TGCGCTCTCTCGGAACGGGGTACAGGAAACTACAAATACGTCTTT	CALSERGTGNYKYVF	TRAV15-2-DV6-2	.	TRAJ40	15	-1	-1	20		0.00365872
19	0.000695156	TGTGCTCTCGGGGCTGGCGGGGACACCAATACAGGCAAATTAACCTTT	CALGAGGDTNTGKLTF	TRAV15D-1-DV6D-1	.	TRAJ27	12	-1	-1	22		0.0695156
2	7.32e-05	TGTGCTCTCTGGGAGCGCATGTTATCTGGTAGCTTCAATAAGTTGACCTTT	CALWERMLSGSFNKLTF	TRAV15D-1-DV6D-1	.	TRAJ4	15	-1	-1	17		0.00731743
1	3.66e-05	TGTGCTCTCGCGGCTGGCGGGGACACCAATACAGGCAAATTAACCTTT	CALAAGGDTNTGKLTF	TRAV15D-1-DV6D-1	.	TRAJ27	8	-1	-1	22		0.00365872
42	0.00153666	TGCGCTCTCTCGGAACCGGCCTACCAGGGAGGCAGAGCTCTGATATTT	CALSEPAYQGGRALIF	TRAV15D-2-DV6D-2	.	TRAJ15	15	-1	-1	17		0.153666
2	7.32e-05	TGCGCTCTCTCGGAACTGATGAATAACTATGCCCAGGGATTAACCTTC	CALSELMNNYAQGLTF	TRAV15D-2-DV6D-2	.	TRAJ26	18	-1	-1	21		0.00731743
6	0.000219523	TGTGCTCTCTGGGAGCTGGATAACTATGCCCAGGGATTAACCTTC	CALWELDNYAQGLTF	TRAV15N-1	.	TRAJ26	18	-1	-1	19		0.0219523
4	0.000146349	TGTGCTCTCTGGGAGCTCATAGCATCCTCCTCCTTCAGCAAGCTGGTGTTT	CALWELIASSSFSKLVF	TRAV15N-1	.	TRAJ50	16	-1	-1	18		0.0146349
3	0.000109761	TGTGCTCTCTGGGAGCTGGAGGGTGGTAGCTTCAATAAGTTGACCTTT	CALWELEGGSFNKLTF	TRAV15N-1	.	TRAJ4	18	-1	-1	23		0.0109761
1	3.66e-05	TGTGCTCTCTGGGGGCTGGAGGGTGGTAGCTTCAATAAGTTGACCTTT	CALWGLEGGSFNKLTF	TRAV15N-1	.	TRAJ4	18	-1	-1	23		0.00365872
1	3.66e-05	TGTGCTCTCTGGGAGCTGGGGACTAGCAATAACAGAATCTTCTTT	CALWELGTSNNRIFF	TRAV15N-1	.	TRAJ31	18	-1	-1	19		0.00365872
14	0.00051222	TGTGCTATGAGAGAGTTGGAGAATTATAACCAGGGGAAGCTTATCTTT	CAMRELENYNQGKLIF	TRAV16D-DV11	.	TRAJ23	14	-1	-1	20		0.051222
8	0.000292697	TGTGCTATGAGAGAGAGGAATGCAGGTGCCAAGCTCACATTC	CAMRERNAGAKLTF	TRAV16D-DV11	.	TRAJ39	14	-1	-1	18		0.0292697
5	0.000182936	TGTGCTATGAGAGAGGGCCCTGGAGGAAGCAATGCAAAGCTAACCTTC	CAMREGPGGSNAKLTF	TRAV16N	.	TRAJ42	16	-1	-1	19		0.0182936
5	0.000182936	TGTGCTATGAGAGCGAACACGGGTTACCAGAACTTCTATTTT	CAMRANTGYQNFYF	TRAV16N	.	TRAJ49	12	-1	-1	13		0.0182936
4	0.000146349	TGTGCTATGAGGGCCTTCATATCTGGTAGCTTCAATAAGTTGACCTTT	CAMRAFISGSFNKLTF	TRAV16N	.	TRAJ4	10	-1	-1	19		0.0146349
10	0.000365872	TGTGCACTTGACAGGGGCTATGCAAACAAGATGATCTTT	CALDRGYANKMIF	TRAV17	.	TRAJ47	7	-1	-1	17		0.0365872
5	0.000182936	TGTGCACTGGAGGGAATGGACTATGCAAACAAGATGATCTTT	CALEGMDYANKMIF	TRAV17	.	TRAJ47	13	-1	-1	18		0.0182936
5	0.000182936	TGTGCACTGGAGAACACGGGTTACCAGAACTTCTATTTT	CALENTGYQNFYF	TRAV17	.	TRAJ49	11	-1	-1	11		0.0182936
2	7.32e-05	TGTGCACTGGAGGGCGTAGGCACTGGGTCTAAGCTGTCATTT	CALEGVGTGSKLSF	TRAV17	.	TRAJ58	13	-1	-1	17		0.00731743
1	3.66e-05	TGTGCACTTGACAGGGGCTATGCGAACAAGATGATCTTT	CALDRGYANKMIF	TRAV17	.	TRAJ47	7	-1	-1	17		0.00365872
16	0.000585394	TGCGCAGCACACACGGGTTACCAGAACTTCTATTTT	CAAHTGYQNFYF	TRAV19	.	TRAJ49	8	-1	-1	10		0.0585394
9	0.000329284	TGCGCAGCAGGTGCTCAAGGCACTGGGTCTAAGCTGTCATTT	CAAGAQGTGSKLSF	TRAV19	.	TRAJ58	12	-1	-1	15		0.0329284
3	0.000109761	TGCATTGTGACTGACAACCAGGGAGGCAGAGCTCTGATATTT	CIVTDNQGGRALIF	TRAV2	.	TRAJ15	15	-1	-1	16		0.0109761
17	0.000621982	TGTGCACCGGAACCAACGGGTTACCAGAACTTCTATTTT	CAPEPTGYQNFYF	TRAV20	.	TRAJ49	7	-1	-1	15		0.0621982
15	0.000548807	TGTGCACCAGGCGGGAATCAAGGAGGGTCTGCGAAGCTCATCTTT	CAPGGNQGGSAKLIF	TRAV20	.	TRAJ57	11	-1	-1	14		0.0548807
10	0.000365872	TGTGCACCAGGCATGGCTACTGGAGGCAATAATAAGCTGACTTTT	CAPGMATGGNNKLTF	TRAV20	.	TRAJ56	12	-1	-1	11		0.0365872
4	0.000146349	TGTGCACCAGGCCCATCTTCTGGCAGCTGGCAACTCATCTTT	CAPGPSSGSWQLIF	TRAV20	.	TRAJ22	11	-1	-1	13		0.0146349
2	7.32e-05	TGTGCGCCAGGCATGGCTACTGGAGGCAATAATAAGCTGACTTTT	CAPGMATGGNNKLTF	TRAV20	.	TRAJ56	12	-1	-1	11		0.00731743
2	7.32e-05	TGTGCACCAGGCCACAGTGGAGGCAGCAATTACAAACTGACATTT	CAPGHSGGSNYKLTF	TRAV20	.	TRAJ53	11	-1	-1	13		0.00731743
1	3.66e-05	TGCGCACCGGAACCAACGGGTTACCAGAACTTCTATTTT	CAPEPTGYQNFYF	TRAV20	.	TRAJ49	7	-1	-1	15		0.00365872
8	0.000292697	TGTATCCTGAGAGTATCTAGAGGGCAAGGCACTGGGTCTAAGCTGTCATTT	CILRVSRGQGTGSKLSF	TRAV21/DV12	.	TRAJ58	14	-1	-1	23		0.0292697
6	0.000219523	TGTATCCTGAGAGTAGCTGAGGAGACTGGAGCTAACACTGGAAAGCTCACGTTT	CILRVAEETGANTGKLTF	TRAV21/DV12	.	TRAJ52	15	-1	-1	24		0.0219523
6	0.000219523	TGTATCCTGAGAGTTCTGGCTGGAGGCAATAATAAGCTGACTTTT	CILRVLAGGNNKLTF	TRAV21/DV12	.	TRAJ56	13	-1	-1	19		0.0219523
4	0.000146349	TGTATCCTGAGGAAGGTGTCTAATTACAACGTGCTTTACTTC	CILRKVSNYNVLYF	TRAV21/DV12	.	TRAJ21	10	-1	-1	16		0.0146349
3	0.000109761	TGTATCCTGAGAGCCTATAACAACAATGCCCCACGATTT	CILRAYNNNAPRF	TRAV21/DV12	.	TRAJ43	12	-1	-1	16		0.0109761
2	7.32e-05	TGTATCCTGAGGGCCAGGCAGCAAGGCACTGGGTCTAAGCTGTCATTT	CILRARQQGTGSKLSF	TRAV21/DV12	.	TRAJ58	10	-1	-1	17		0.00731743
2	7.32e-05	TGTATCCTGAGAGTAGCGTCAACTGCCAGTTTGGGGAAACTGCAGTTT	CILRVASTASLGKLQF	TRAV21/DV12	.	TRAJ24	15	-1	-1	23		0.00731743
1	3.66e-05	TGTATCCTGAGAGTAGCGTCAACTGTCAGTTTGGGGAAACTGCAGTTT	CILRVASTVSLGKLQF	TRAV21/DV12	.	TRAJ24	15	-1	-1	26		0.00365872
1	3.66e-05	TGTATCCTGAGAGTAGGGAAGCTCATCTTT	CILRVGKLIF	TRAV21/DV12	.	TRAJ57	15	-1	-1	17		0.00365872
9	0.000329284	TGCGCCGTCGGCTATGCAAACAAGATGATCTTT	CAVGYANKMIF	TRAV3-1	.	TRAJ47	8	-1	-1	6		0.0329284
8	0.000292697	TGCGCAGTCAACGGGACTGGAGGCTATAAAGTGGTCTTT	CAVNGTGGYKVVF	TRAV3-1	.	TRAJ12	9	-1	-1	12		0.0292697
5	0.000182936	TGCGCCCCAGAGGGGACTGGAGGCTATAAAGTGGTCTTT	CAPEGTGGYKVVF	TRAV3-1	.	TRAJ12	4	-1	-1	11		0.0182936
3	0.000109761	TGCGCAGTCAGTGCAGTCCAGGGAGGCAGAGCTCTGATATTT	CAVSAVQGGRALIF	TRAV3-1	.	TRAJ15	12	-1	-1	17		0.0109761
5	0.000182936	TGCGCAGTCAGTGGAAGGAATTATAACCAGGGGAAGCTTATCTTT	CAVSGRNYNQGKLIF	TRAV3-3	.	TRAJ23	12	-1	-1	17		0.0182936
4	0.000146349	TGCGCAGTCAGGGTTACTGGCAGTGGTGGAAAACTCACTTTG	CAVRVTGSGGKLTL	TRAV3-3	.	TRAJ44	10	-1	-1	12		0.0146349
1	3.66e-05	TGCGCAGTCAGGGTTACAGGCAGTGGTGGAAAACTCACTTTG	CAVRVTGSGGKLTL	TRAV3-3	.	TRAJ44	10	-1	-1	12		0.00365872
4	0.000146349	TGCGCAGTCAGTGCGAATTACAACGTGCTTTACTTC	CAVSANYNVLYF	TRAV3D-3	.	TRAJ21	12	-1	-1	15		0.0146349
7	0.00025611	TGTGCTGTCGCCATGTTATCTGGTAGCTTCAATAAGTTGACCTTT	CAVAMLSGSFNKLTF	TRAV4-2	.	TRAJ4	7	-1	-1	11		0.025611
6	0.000219523	TGTGCTGTCCCTTACCCGGTCTCAGGAGGAAACTACAAACCTACGTTT	CAVPYPVSGGNYKPTF	TRAV4-2	.	TRAJ6	7	-1	-1	20		0.0219523
3	0.000109761	TGTGCTGTTGACGCCCTAGGGGGAAACTACAAACCTACGTTT	CAVDALGGNYKPTF	TRAV4-2	.	TRAJ6	10	-1	-1	17		0.0109761
3	0.000109761	TGTGCTGTTGGATCTGGTAGCTTCAATAAGTTGACCTTT	CAVGSGSFNKLTF	TRAV4-2	.	TRAJ4	9	-1	-1	11		0.0109761
5	0.000182936	TGTGCTGCTGAGGCCGGAACAAATGCTTACAAAGTCATCTTT	CAAEAGTNAYKVIF	TRAV4-3	.	TRAJ30	12	-1	-1	18		0.0182936
2	7.32e-05	TGTGCTGCTGAATCTGGTAGCTTCAATAAGTTGACCTTT	CAAESGSFNKLTF	TRAV4-4-DV10	.	TRAJ4	10	-1	-1	11		0.00731743
7	0.00025611	TGCGCTGCTGAGGCCGGCTACAGCAACAACAGACTTACTTTG	CAAEAGYSNNRLTL	TRAV4D-2	.	TRAJ7	12	-1	-1	5		0.025611
2	7.32e-05	TGCGCTGCAGTCATGGATAGCAACTATCAGTTGATCTGG	CAAVMDSNYQLIW	TRAV4D-2	.	TRAJ33	7	-1	-1	11		0.00731743
1	3.66e-05	TGCGCTGCCCAGGGAGGCAGAGCTCTGATATTT	CAAQGGRALIF	TRAV4D-2	.	TRAJ15	7	-1	-1	8		0.00365872
5	0.000182936	TGTGCCCGGGATAGCAACTATCAGTTGATCTGG	CARDSNYQLIW	TRAV4D-3	.	TRAJ33	4	-1	-1	8		0.0182936
5	0.000182936	TGTGCTGCTGAAGTCTTT	CAAEVF	TRAV4D-4	.	TRAJ23	10	-1	-1	13		0.0182936
9	0.000329284	TGCTCAGCAAGCGGGACTGGAGGCTATAAAGTGGTCTTT	CSASGTGGYKVVF	TRAV5-1	.	TRAJ12	10	-1	-1	12		0.0329284
8	0.000292697	TGCTCAGCAAGTAAGAACAGTGCAGGGAACAAGCTAACTTTT	CSASKNSAGNKLTF	TRAV5-1	.	TRAJ17	12	-1	-1	15		0.0292697
2	7.32e-05	TGCTCAGCAAGTGGGACACAGGTTGTGGGGCAGCTCACTTTC	CSASGTQVVGQLTF	TRAV5-1	.	TRAJ5	11	-1	-1	12		0.00731743
1	3.66e-05	TGCTCAGCAAGTCCCGCAACTTCAAGTGGCCAGAAGCTGGTTTTT	CSASPATSSGQKLVF	TRAV5-1	.	TRAJ16	11	-1	-1	14		0.00365872
1	3.66e-05	TGCTCAGCAAGTATAACAGGCAATACCGGAAAACTCATCTTT	CSASITGNTGKLIF	TRAV5-1	.	TRAJ37	12	-1	-1	11		0.00365872
8	0.000292697	TGTGCTGCAAGTGAGGATAACACCAATACAGGCAAATTAACCTTT	CAASEDNTNTGKLTF	TRAV5-4	.	TRAJ27	12	-1	-1	16		0.0292697
4	0.000146349	TGTGCTGCAAGTGCAAGGAAGGGAGCTAACACTGGAAAGCTCACGTTT	CAASARKGANTGKLTF	TRAV5-4	.	TRAJ52	12	-1	-1	21		0.0146349
1	3.66e-05	TGTGCTGCCCCCCGGGAAACAGGCAATACCGGAAAACTCATCTTT	CAAPRETGNTGKLIF	TRAV5-4	.	TRAJ37	7	-1	-1	17		0.00365872
3	0.000109761	TGTGTTCTGGGTGAGGGGGGCTACAAACTTACCTTC	CVLGEGGYKLTF	TRAV6-1	.	TRAJ9	13	-1	-1	17		0.0109761
9	0.000329284	TGTGTTCTGGCTCACTTATCTGGTAGCTTCAATAAGTTGACCTTT	CVLAHLSGSFNKLTF	TRAV6-2	.	TRAJ4	9	-1	-1	15		0.0329284
11	0.000402459	TGTGCTACCCCATCTGGTAGCTTCAATAAGTTGACCTTT	CATPSGSFNKLTF	TRAV6-3	.	TRAJ4	6	-1	-1	11		0.0402459
5	0.000182936	TGTGCTATGCCCCGCAACATGGGCTACAAACTTACCTTC	CAMPRNMGYKLTF	TRAV6-3	.	TRAJ9	8	-1	-1	13		0.0182936
1	3.66e-05	TGTGCTATGAGAGTAGGCTTTGCAAGTGCGCTGACATTT	CAMRVGFASALTF	TRAV6-3	.	TRAJ35	12	-1	-1	14		0.00365872
11	0.000402459	TGTGCTCTGGTTAAGTTATCTGGTAGCTTCAATAAGTTGACCTTT	CALVKLSGSFNKLTF	TRAV6-4	.	TRAJ4	11	-1	-1	14		0.0402459
4	0.000146349	TGTGCTCTGGTTGAAGCTGGTAGCTTCAATAAGTTGACCTTT	CALVEAGSFNKLTF	TRAV6-4	.	TRAJ4	13	-1	-1	16		0.0146349
3	0.000109761	TGTGCTCCTGCAAATTCTGGGACTTACCAGAGGTTT	CAPANSGTYQRF	TRAV6-4	.	TRAJ13	6	-1	-1	8		0.0109761
1	3.66e-05	TGTGCTCTGGTTAAGTTATCTGGTAGCTTCAGTAAGTTGACCTTT	CALVKLSGSFSKLTF	TRAV6-4	.	TRAJ4	11	-1	-1	14		0.00365872
8	0.000292697	TGTGCTCTGGGTGATCCGGGTACTGGAGGACTAAGTGGTAAATTAACATTC	CALGDPGTGGLSGKLTF	TRAV6-6	.	TRAJ2	13	-1	-1	20		0.0292697
8	0.000292697	TGTGCTCTGGGCCAAACTGGAGGACTAAGTGGTAAATTAACATTC	CALGQTGGLSGKLTF	TRAV6-6	.	TRAJ2	10	-1	-1	15		0.0292697
6	0.000219523	TGTGCTCTGGGCTTTAATAATGCAGGTGCCAAGCTCACATTC	CALGFNNAGAKLTF	TRAV6-6	.	TRAJ39	10	-1	-1	14		0.0219523
6	0.000219523	TGTGCTCTGGGGTCCAATAACAACAATGCCCCACGATTT	CALGSNNNNAPRF	TRAV6-6	.	TRAJ43	10	-1	-1	14		0.0219523
5	0.000182936	TGTGCTCTCCCCTACAACGTGCTTTACTTC	CALPYNVLYF	TRAV6-6	.	TRAJ21	7	-1	-1	12		0.0182936
3	0.000109761	TGTGCTCTGGCCGTATCTGGTAGCTTCAATAAGTTGACCTTT	CALAVSGSFNKLTF	TRAV6-6	.	TRAJ4	9	-1	-1	13		0.0109761
2	7.32e-05	TGTGCTCTGGGCCCAATGAATCAAGGAGGGTCTGCGAAGCTCATCTTT	CALGPMNQGGSAKLIF	TRAV6-6	.	TRAJ57	10	-1	-1	15		0.00731743
2	7.32e-05	TGTGCTCTGGTTCATCATGACTCGGGATACAACAAACTCACTTTT	CALVHHDSGYNKLTF	TRAV6-6	.	TRAJ11	9	-1	-1	14		0.00731743
2	7.32e-05	TGTGCTCTGATGAATACTGGAGGACTAAGTGGTAAATTAACATTC	CALMNTGGLSGKLTF	TRAV6-6	.	TRAJ2	8	-1	-1	9		0.00731743
1	3.66e-05	TGTGCTCTGGGTGATAGACCGGCAGAAGGTGCAGATAGACTCACCTTT	CALGDRPAEGADRLTF	TRAV6-6	.	TRAJ45	13	-1	-1	22		0.00365872
1	3.66e-05	TGTGCTCTGGGTGACCCTAATACAGAAGGTGCAGATAGACTCACCTTT	CALGDPNTEGADRLTF	TRAV6-6	.	TRAJ45	13	-1	-1	19		0.00365872
1	3.66e-05	TGTGCCCTCCCCTACAACGTGCTTTACTTC	CALPYNVLYF	TRAV6-6	.	TRAJ21	4	-1	-1	12		0.00365872
5	0.000182936	TGTGCTCTGCCCTCGAGCACGGGTTACCAGAACTTCTATTTT	CALPSSTGYQNFYF	TRAV6-7-DV9	.	TRAJ49	8	-1	-1	12		0.0182936
6	0.000219523	TGTGCTCTGGTTGAGACAGGCACTGGGAGTAACAGGCTCACTTTT	CALVETGTGSNRLTF	TRAV6D-4	.	TRAJ28	13	-1	-1	16		0.0219523
1	3.66e-05	TGTGCTCTGGTTGAGACAGGCACAGGGAGTAACAGGCTCACTTTT	CALVETGTGSNRLTF	TRAV6D-4	.	TRAJ28	13	-1	-1	16		0.00365872
17	0.000621982	TGTGCTCTGGGCCTATCTGGTAGCTTCAATAAGTTGACCTTT	CALGLSGSFNKLTF	TRAV6D-7	.	TRAJ4	10	-1	-1	13		0.0621982
10	0.000365872	TGTGCTCTGGGTTATCAAGGAGGGTCTGCGAAGCTCATCTTT	CALGYQGGSAKLIF	TRAV6D-7	.	TRAJ57	11	-1	-1	13		0.0365872
8	0.000292697	TGTGCTCTGGGTGATAGACCGGCAGAAGGTGCAGATAGACTCACCTTT	CALGDRPAEGADRLTF	TRAV6D-7	.	TRAJ45	13	-1	-1	22		0.0292697
4	0.000146349	TGTGCTCCCCCCCCGGGGACACAGGTTGTGGGGCAGCTCACTTTC	CAPPPGTQVVGQLTF	TRAV6D-7	.	TRAJ5	6	-1	-1	10		0.0146349
4	0.000146349	TGTGCTCCCCCCGGGACTGGAGGCTATAAAGTGGTCTTT	CAPPGTGGYKVVF	TRAV6D-7	.	TRAJ12	6	-1	-1	7		0.0146349
1	3.66e-05	TGTGCTCTGGGTGATAGACCGGCAGAAGGTGCAGATAGTCTCACCTTT	CALGDRPAEGADSLTF	TRAV6D-7	.	TRAJ45	13	-1	-1	22		0.00365872
1	3.66e-05	TGTGCTCTGGGTTATCAAGGAGGGTCCGCGAAGCTCATCTTT	CALGYQGGSAKLIF	TRAV6D-7	.	TRAJ57	11	-1	-1	13		0.00365872
1	3.66e-05	TGTGCTCTGGGCCTATCTGGTAGCTTCAATAAGTTGGCCTTT	CALGLSGSFNKLAF	TRAV6D-7	.	TRAJ4	10	-1	-1	13		0.00365872
1	3.66e-05	TGTGCTCTGGGTGATAGACCGGCAGAAGGTGCAGATAGACTCACCTTT	CALGDRPAEGADRLTF	TRAV6N-5	.	TRAJ45	13	-1	-1	22		0.00365872
5	0.000182936	TGTGCAGTGAGCATGGAGGGAGGCAGAGCTCTGATATTT	CAVSMEGGRALIF	TRAV7-1	.	TRAJ15	12	-1	-1	16		0.0182936
4	0.000146349	TCAGGGACTAACAGTGCAGGGAACAAGCTAACTTTT	SGTNSAGNKLTF	TRAV7-1	.	TRAJ17	0	-1	-1	5		0.0146349
30	0.00109761	AAAGGGGGAGGCAGAGCTCTGATATTT	KGGGRALIF	TRAV7-2	.	TRAJ15	-1	-1	-1	5		0.109761
8	0.000292697	TGTGCAGCAAGCAAGGCAGGCTTTGCAAGTGCGCTGACATTT	CAASKAGFASALTF	TRAV7-2	.	TRAJ35	12	-1	-1	16		0.0292697
1	3.66e-05	TGTGCAGTAAGCAAGGCAGGCTTTGCAAGTGCGCTGACATTT	CAVSKAGFASALTF	TRAV7-2	.	TRAJ35	12	-1	-1	16		0.00365872
1	3.66e-05	TGTGCAGCAGGCAAGGCAGGCTTTGCAAGTGCGCTGACATTT	CAAGKAGFASALTF	TRAV7-2	.	TRAJ35	12	-1	-1	16		0.00365872
1	3.66e-05	AAAGGGGGAGGCAGAGCTCTGACATTT	KGGGRALTF	TRAV7-2	.	TRAJ15	-1	-1	-1	5		0.00365872
73	0.00267086	TGTGCAGCTAGGCATGACTCGGGATACAACAAACTCACTTTT	CAARHDSGYNKLTF	TRAV7-4	.	TRAJ11	10	-1	-1	12		0.267086
10	0.000365872	TGTGCAGCTAGTGAGCCCGTTTCCGAAATGGATAGCAACTATCAGTTGATCTGG	CAASEPVSEMDSNYQLIW	TRAV7-4	.	TRAJ33	15	-1	-1	27		0.0365872
25	0.000914679	TGTGCAGTGAGCCTCGGGACACAGGTTGTGGGGCAGCTCACTTTC	CAVSLGTQVVGQLTF	TRAV7-5	.	TRAJ5	11	-1	-1	15		0.0914679
7	0.00025611	TGTGCAGTGAGGAGAGAGACTGGAGGACTAAGTGGTAAATTAACATTC	CAVRRETGGLSGKLTF	TRAV7-5	.	TRAJ2	10	-1	-1	18		0.025611
7	0.00025611	TGTGCAGTGAGCATGCTGAATTATAACCAGGGGAAGCTTATCTTT	CAVSMLNYNQGKLIF	TRAV7-5	.	TRAJ23	12	-1	-1	16		0.025611
22	0.000804917	TGTGCAGTGAGCACTTCTTATGGGAGCAGTGGCAACAAGCTCATCTTT	CAVSTSYGSSGNKLIF	TRAV7D-5	.	TRAJ32	12	-1	-1	17		0.0804917
19	0.000695156	TGTGCAGTGAGACTTATGAATACTGGAGGACTAAGTGGTAAATTAACATTC	CAVRLMNTGGLSGKLTF	TRAV7D-5	.	TRAJ2	10	-1	-1	15		0.0695156
18	0.000658569	TGTGCAGTGAGCATGGGCTACAAACTTACCTTC	CAVSMGYKLTF	TRAV7D-5	.	TRAJ9	12	-1	-1	11		0.0658569
15	0.000548807	TGTGCAGTGAGGCAAGGCACTGGGTCTAAGCTGTCATTT	CAVRQGTGSKLSF	TRAV7D-5	.	TRAJ58	10	-1	-1	11		0.0548807
12	0.000439046	TGTGCAGTGAGGATGAATTATAACCAGGGGAAGCTTATCTTT	CAVRMNYNQGKLIF	TRAV7D-5	.	TRAJ23	10	-1	-1	12		0.0439046
10	0.000365872	TGTGCAGTGAGGATGTTATCTGGTAGCTTCAATAAGTTGACCTTT	CAVRMLSGSFNKLTF	TRAV7D-5	.	TRAJ4	10	-1	-1	12		0.0365872
5	0.000182936	TGTCCCAGCAACAACAGACTTACTTTG	CPSNNRLTL	TRAV7D-5	.	TRAJ7	2	-1	-1	5		0.0182936
3	0.000109761	CTGAATACTGGAGGACTAAGTGGTAAATTAACATTC	LNTGGLSGKLTF	TRAV7D-5	.	TRAJ2	-1	-1	-1	1		0.0109761
1	3.66e-05	TGTGCAGTAAGGATGAATTATAACCAGGGGAAGCTTATCTTT	CAVRMNYNQGKLIF	TRAV7D-5	.	TRAJ23	7	-1	-1	12		0.00365872
3	0.000109761	TGTGCAGTGACCCTCTACCAGGGAGGCAGAGCTCTGATATTT	CAVTLYQGGRALIF	TRAV7N-6	.	TRAJ15	9	-1	-1	14		0.0109761
3	0.000109761	TGTGCTACTGGCCCCGTTAATACAGGAAACTACAAATACGTCTTT	CATGPVNTGNYKYVF	TRAV8-1	.	TRAJ40	9	-1	-1	14		0.0109761
2	7.32e-05	TGTGCTACTGTAGAAGGCAGTGCAGGGAACAAGCTAACTTTT	CATVEGSAGNKLTF	TRAV8-1	.	TRAJ17	9	-1	-1	17		0.00731743
5	0.000182936	TGTGCTACTCATACGGCAGAAGGTGCAGATAGACTCACCTTT	CATHTAEGADRLTF	TRAV8-2	.	TRAJ45	8	-1	-1	16		0.0182936
4	0.000146349	TGTGCTCCCCTTATAACAGGCAATACCGGAAAACTCATCTTT	CAPLITGNTGKLIF	TRAV8-2	.	TRAJ37	5	-1	-1	10		0.0146349
3	0.000109761	TGTGCTACTGCTGGTAGCTTCAATAAGTTGACCTTT	CATAGSFNKLTF	TRAV8-2	.	TRAJ4	9	-1	-1	10		0.0109761
1	3.66e-05	TGTGCTACTGAAGGCACTGGGTCTAAGCTGTCATTT	CATEGTGSKLSF	TRAV8-2	.	TRAJ58	10	-1	-1	10		0.00365872
5	0.000182936	TGTGCTACTGGCGACTCGGGATACAACAAACTCACTTTT	CATGDSGYNKLTF	TRAV8D-1	.	TRAJ11	9	-1	-1	12		0.0182936
1	3.66e-05	TGTGCTACCCCGGGGGGACTAAGTGGTAAATTAACATTC	CATPGGLSGKLTF	TRAV8D-1	.	TRAJ2	7	-1	-1	15		0.00365872
7	0.00025611	TGTGCCCCGAGGACTGGAGGACTAAGTGGTAAATTAACATTC	CAPRTGGLSGKLTF	TRAV8N-2	.	TRAJ2	4	-1	-1	12		0.025611
3	0.000109761	TGTGCTACTGACCTTTCTGGAGGAAGCAATGCAAAGCTAACCTTC	CATDLSGGSNAKLTF	TRAV8N-2	.	TRAJ42	10	-1	-1	14		0.0109761
4	0.000146349	TGTGCTGTGACCTCGAATACTGGAGGACTAAGTGGTAAATTAACATTC	CAVTSNTGGLSGKLTF	TRAV9-1	.	TRAJ2	9	-1	-1	14		0.0146349
4	0.000146349	TGTGCTGAATTATCTTCTGGCAGCTGGCAACTCATCTTT	CAELSSGSWQLIF	TRAV9-1	.	TRAJ22	6	-1	-1	11		0.0146349
1	3.66e-05	TGTGCTGTGACCTCGAATACTGGAGGACTAAGTGGTGAATTAACATTC	CAVTSNTGGLSGELTF	TRAV9-1	.	TRAJ2	9	-1	-1	14		0.00365872
2	7.32e-05	TGTGTTTTGAGCGCGAGAGGGAGCAGTGGCAACAAGCTCATCTTT	CVLSARGSSGNKLIF	TRAV9-2	.	TRAJ32	2	-1	-1	18		0.00731743
1	3.66e-05	TGTGTTTTGAGCACGAGAGGGAGCAGTGGCAACAAGCTCATCTTT	CVLSTRGSSGNKLIF	TRAV9-2	.	TRAJ32	2	-1	-1	18		0.00365872
1	3.66e-05	CCTTCAACTTCAAGTGGCCAGAAGCTGGTTTTT	PSTSSGQKLVF	TRAV9D-3	.	TRAJ16	-1	-1	-1	4		0.00365872
5	0.000182936	TGTGCTCTGAGCATTATGGAGGATAGCAACTATCAGTTGATCTGG	CALSIMEDSNYQLIW	TRAV9D-4	.	TRAJ33	12	-1	-1	20		0.0182936
1	3.66e-05	TGTGCTCTGAGCATGGGGAGCAACATGGGCTACAAACTTACCTTC	CALSMGSNMGYKLTF	TRAV9D-4	.	TRAJ9	12	-1	-1	18		0.00365872
27332
