## Supplementary material for "Mice generated with induced pluripotent stem cells derived from mucosal-associated invariant T cells": Table S5

### Sheet: A-Vb8-thy-tet+
count	freq	cdr3nt	cdr3aa	v	d	j	VEnd	DStart	DEnd	JStart
7	0.000655922	TGTGCTGTGAGGGATGGGGGCTATAAAGTGGTCTTT	CAVRDGGYKVVF	TRAV1	.	TRAJ12	13	-1	-1	14	12		0.112444
5	0.000468516	TGTGCTGTGAGGGATAATTCTGGAGGCTATAAAGTGGTCTTT	CAVRDNSGGYKVVF	TRAV1	.	TRAJ12	13	-1	-1	19
5	0.000468516	TGTGCTGTGAGGGATCCGGGCCAGGGAGGCAGAGCTCTGATATTT	CAVRDPGQGGRALIF	TRAV1	.	TRAJ15	13	-1	-1	20	5		0.0468516
4	0.000374813	TGTGCTGTGATCGATAGCAACTATCAGTTGATCTGGGGCTCTGGGACCAAGCTAATTATAAAGCCAGATCACTGTGTGACTAACAGTGCAGGGAACAAGCTAACTTTT	CAVIDSNYQLIWGSGTKLIIKPDHCVTNSAGNKLTF	TRAV1	.	TRAJ17	9	-1	-1	76	4		0.0374813
5	0.000468516	TGTGCTGTGAGGCCGATGAATTATAACCAGGGGAAGCTTATCTTT	CAVRPMNYNQGKLIF	TRAV1	.	TRAJ23	11	-1	-1	15	5		0.0468516
10	0.000937031	TGTGCTGTGAGGGAAGCGAACTATGCCCAGGGATTAACCTTC	CAVREANYAQGLTF	TRAV1	.	TRAJ26	13	-1	-1	18	10		0.0937031
11	0.00103074	TGTGCTGTGAGGGATCGGTACACCAATACAGGCAAATTAACCTTT	CAVRDRYTNTGKLTF	TRAV1	.	TRAJ27	13	-1	-1	19	15		0.140555
4	0.000374813	TGTGCTGTGAGGGACTGGGCCACCAATACAGGCAAATTAACCTTT	CAVRDWATNTGKLTF	TRAV1	.	TRAJ27	13	-1	-1	20
27	0.00252998	TGTGCTGTGAGGGATGGAGCTTACAAAGTCATCTTT	CAVRDGAYKVIF	TRAV1	.	TRAJ30	13	-1	-1	18	37		0.346702
10	0.000937031	TGTGCTGTGAGGGATGGTGCTTACAAAGTCATCTTT	CAVRDGAYKVIF	TRAV1	.	TRAJ30	13	-1	-1	17
26	0.00243628	TGTGCTGTGAGGGATCAGGGCAGAATCTTCTTT	CAVRDQGRIFF	TRAV1	.	TRAJ31	13	-1	-1	20	27		0.252999
1	9.37e-05	TGTGCTGTGAGGGATCCGGGCAGAATCTTCTTT	CAVRDPGRIFF	TRAV1	.	TRAJ31	13	-1	-1	20
15	0.00140555	TGTGCTGCCCTGGATAGCAACTATCAGTTGATCTGG	CAALDSNYQLIW	TRAV1	.	TRAJ33	6	-1	-1	10	9082	0.140555	85.1012	0.165162
9	0.000843328	TGTGCTGCCTTGGATAGCAACTATCAGTTGATCTGG	CAALDSNYQLIW	TRAV1	.	TRAJ33	6	-1	-1	10		0.0843328		0.0990971
6	0.000562219	TGTGCTGCCCTCGATAGCAACTATCAGTTGATCTGG	CAALDSNYQLIW	TRAV1	.	TRAJ33	6	-1	-1	12		0.0562219		0.0660647
37	0.00346702	TGTGCTGCCATGGATAGCAACTATCAGTTGATCTGG	CAAMDSNYQLIW	TRAV1	.	TRAJ33	6	-1	-1	7		0.346702		0.407399
17	0.00159295	TGTGCTGCGATGGATAGCAACTATCAGTTGATCTGG	CAAMDSNYQLIW	TRAV1	.	TRAJ33	13	-1	-1	9		0.159295		0.187183
10	0.000937031	TGTGCGGCCATGGATAGCAACTATCAGTTGATCTGG	CAAMDSNYQLIW	TRAV1	.	TRAJ33	4	-1	-1	7		0.0937031		0.110108
6	0.000562219	TGTGCTGCTATGGATAGCAACTATCAGTTGATCTGG	CAAMDSNYQLIW	TRAV1	.	TRAJ33	6	-1	-1	9		0.0562219		0.0660647
2	0.000187406	TGTGCTGCCCGTGATAGCAACTATCAGTTGATCTGG	CAARDSNYQLIW	TRAV1	.	TRAJ33	6	-1	-1	12		0.0187406		0.0220216
5	0.000468516	TGTGCTTGCATGGATAGCAACTATCAGTTGATCTGG	CACMDSNYQLIW	TRAV1	.	TRAJ33	5	-1	-1	8		0.0468516		0.055054
15	0.00140555	TGTGCTGGGATGGATAGCAACTATCAGTTGATCTGG	CAGMDSNYQLIW	TRAV1	.	TRAJ33	13	-1	-1	9		0.140555		0.165162
15	0.00140555	TGTGCTGGAATGGATAGCAACTATCAGTTGATCTGG	CAGMDSNYQLIW	TRAV1	.	TRAJ33	6	-1	-1	9		0.140555		0.165162
1	9.37e-05	TGTGCTGGGATGGATAGCAACTATCAGATGATCTGG	CAGMDSNYQMIW	TRAV1	.	TRAJ33	13	-1	-1	9		0.00937031		0.0110108
1	9.37e-05	TGTGCTTCGTTGGATAGCAACTATCAGTTGATCTGG	CASLDSNYQLIW	TRAV1	.	TRAJ33	5	-1	-1	10		0.00937031		0.0110108
3	0.000281109	TGTGCTTCCCTCAATAGCAACTATCAGTTGATCTGG	CASLNSNYQLIW	TRAV1	.	TRAJ33	5	-1	-1	13		0.0281109		0.0330324
8	0.000749625	TGTGCGACCATGGATAGCAACTATCAGTTGATCTGG	CATMDSNYQLIW	TRAV1	.	TRAJ33	4	-1	-1	7		0.0749625		0.0880863
59	0.00552849	TGTGCTGTGATCGATAGCAACTATCAGTTGATCTGG	CAVIDSNYQLIW	TRAV1	.	TRAJ33	9	-1	-1	12		0.552849		0.649637
17	0.00159295	TGTGCTGTGATTGATAGCAACTATCAGTTGATCTGG	CAVIDSNYQLIW	TRAV1	.	TRAJ33	9	-1	-1	12		0.159295		0.187183
4	0.000374813	TGTGCTGTGATCAATAGCAACTATCAGTTGATCTGG	CAVINSNYQLIW	TRAV1	.	TRAJ33	9	-1	-1	13		0.0374813		0.0440432
1	9.37e-05	TGTGCTGTCCTGGATAGCAACTATCAGTTGATCAGG	CAVLDSNYQLIR	TRAV1	.	TRAJ33	7	-1	-1	2		0.00937031		0.0110108
43	0.00402923	TGTGCTGTGCTGGATAGCAACTATCAGTTGATCTGG	CAVLDSNYQLIW	TRAV1	.	TRAJ33	8	-1	-1	10		0.402924		0.473464
31	0.0029048	TGTGCTGTGTTGGATAGCAACTATCAGTTGATCTGG	CAVLDSNYQLIW	TRAV1	.	TRAJ33	8	-1	-1	10		0.29048		0.341335
24	0.00224888	TGTGCTGTCCTGGATAGCAACTATCAGTTGATCTGG	CAVLDSNYQLIW	TRAV1	.	TRAJ33	7	-1	-1	2		0.224888		0.264259
7	0.000655922	TGTGCTGTACTGGATAGCAACTATCAGTTGATCTGG	CAVLDSNYQLIW	TRAV1	.	TRAJ33	7	-1	-1	10		0.0655922		0.0770755
4	0.000374813	TGTGCTGTCCTCGATAGCAACTATCAGTTGATCTGG	CAVLDSNYQLIW	TRAV1	.	TRAJ33	7	-1	-1	12		0.0374813		0.0440432
1	9.37e-05	TGTGCTGTCCTTGATAGCAACTATCAGTTGATCTGG	CAVLDSNYQLIW	TRAV1	.	TRAJ33	7	-1	-1	12		0.00937031		0.0110108
3	0.000281109	TGTGCTGTGCTAAATAGCAACTATCAGTTGATCTGG	CAVLNSNYQLIW	TRAV1	.	TRAJ33	8	-1	-1	13		0.0281109		0.0330324
1	9.37e-05	TGTGCTGTAATGGATAGCAACTATCAGTTGATCCGG	CAVMDSNYQLIR	TRAV1	.	TRAJ33	7	-1	-1	9		0.00937031		0.0110108
317	0.0297039	TGTGCTGTGATGGATAGCAACTATCAGTTGATCTGG	CAVMDSNYQLIW	TRAV1	.	TRAJ33	13	-1	-1	9		2.97039		3.49042
133	0.0124625	TGTGCTGTCATGGATAGCAACTATCAGTTGATCTGG	CAVMDSNYQLIW	TRAV1	.	TRAJ33	7	-1	-1	8		1.24625		1.46444
38	0.00356072	TGTGCTGTTATGGATAGCAACTATCAGTTGATCTGG	CAVMDSNYQLIW	TRAV1	.	TRAJ33	7	-1	-1	9		0.356072		0.41841
16	0.00149925	TGTGCTGTAATGGATAGCAACTATCAGTTGATCTGG	CAVMDSNYQLIW	TRAV1	.	TRAJ33	7	-1	-1	9		0.149925		0.176173
11	0.00103074	TGTGCGGTCATGGATAGCAACTATCAGTTGATCTGG	CAVMDSNYQLIW	TRAV1	.	TRAJ33	4	-1	-1	8		0.103073		0.121119
9	0.000843328	TGTGCTGTGAGGGATGACCACTATCAGTTGATCTGG	CAVRDDHYQLIW	TRAV1	.	TRAJ33	13	-1	-1	19		0.0843328		0.0990971
14	0.00131184	TGTGCTGTGAGGGACGGCAACTATCAGTTGATCTGG	CAVRDGNYQLIW	TRAV1	.	TRAJ33	13	-1	-1	16		0.131184		0.154151
7	0.000655922	TGTGCTGTGAGGGATCAGGACTATCAGTTGATCTGG	CAVRDQDYQLIW	TRAV1	.	TRAJ33	13	-1	-1	19		0.0655922		0.0770755
8119	0.760776	TGTGCTGTGAGGGATAGCAACTATCAGTTGATCTGG	CAVRDSNYQLIW	TRAV1	.	TRAJ33	13	-1	-1	11		76.0776		89.3966
7	0.000655922	TGTGCTGTCCGAGATAGCAACTATCAGTTGATCTGG	CAVRDSNYQLIW	TRAV1	.	TRAJ33	7	-1	-1	12		0.0655922		0.0770755
4	0.000374813	TGTGCTGTTCGTGATAGCAACTATCAGTTGATCTGG	CAVRDSNYQLIW	TRAV1	.	TRAJ33	7	-1	-1	12		0.0374813		0.0440432
1	9.37e-05	TGTGCTGTGAGGGATTGGGACTATCAGTTGATCTGG	CAVRDWDYQLIW	TRAV1	.	TRAJ33	13	-1	-1	19		0.00937031		0.0110108
11	0.00103074	TGTGCTGTGAGGGAGGGCAACTATCAGTTGATCTGG	CAVREGNYQLIW	TRAV1	.	TRAJ33	13	-1	-1	16		0.103073		0.121119
4	0.000374813	TGTGCTGTGCGGGAAGGCAACTATCAGTTGATCTGG	CAVREGNYQLIW	TRAV1	.	TRAJ33	13	-1	-1	16		0.0374813		0.0440432
11	0.00103074	TGTGCTGTGAGAAATAGCAACTATCAGTTGATCTGG	CAVRNSNYQLIW	TRAV1	.	TRAJ33	10	-1	-1	13		0.103073		0.121119
10	0.000937031	TGTGCTGTGAGGGTCATGGATAGCAACTATCAGTTGATCTGG	CAVRVMDSNYQLIW	TRAV1	.	TRAJ33	12	-1	-1	14		0.0937031		0.110108
16	0.00149925	TGTGCTGTGGTGGATAGCAACTATCAGTTGATCTGG	CAVVDSNYQLIW	TRAV1	.	TRAJ33	8	-1	-1	10		0.149925		0.176173
9	0.000843328	TGTGCTGTCGTTGATAGCAACTATCAGTTGATCTGG	CAVVDSNYQLIW	TRAV1	.	TRAJ33	7	-1	-1	12		0.0843328		0.0990971
6	0.000562219	TGTGCTGTGAGGGGAACAGGCAATACCGGAAAACTCATCTTT	CAVRGTGNTGKLIF	TRAV1	.	TRAJ37	12	-1	-1	14
6	0.000562219	TGTGCTGTGACAGGCAATACCGGAAAACTCATCTTT	CAVTGNTGKLIF	TRAV1	.	TRAJ37	9	-1	-1	9
5	0.000468516	TGTGCTGTGAGGGATCGGGGGAATAATAATGCAGGTGCCAAGCTCACATTC	CAVRDRGNNNAGAKLTF	TRAV1	.	TRAJ39	13	-1	-1	20
1	9.37e-05	TGTGCTATGAGGGATCGGGGGAATAATAATGCAGGTGCCAAGCTCACATTC	CAMRDRGNNNAGAKLTF	TRAV1	.	TRAJ39	13	-1	-1	20
5	0.000468516	TGTGCTGTGAGGGATGGGGACTACAAATACGTCTTT	CAVRDGDYKYVF	TRAV1	.	TRAJ40	13	-1	-1	19
2	0.000187406	TGTGCTGTGAGGGCCTCCTCAGGAGGAAACTACAAACCTACGTTT	CAVRASSGGNYKPTF	TRAV1	.	TRAJ6	12	-1	-1	16
1	9.37e-05	TGTGTTGTGAGGGCCTCCTCAGGAGGAAACTACAAACCTACGTTT	CVVRASSGGNYKPTF	TRAV1	.	TRAJ6	12	-1	-1	16
11	0.00103074	TGTGCTGTGAGGGACGGGGACTACAAACTTACCTTC	CAVRDGDYKLTF	TRAV1	.	TRAJ9	13	-1	-1	20
4	0.000374813	TGTGCTGTGAGGGATCTGGGCATGGGCTACAAACTTACCTTC	CAVRDLGMGYKLTF	TRAV1	.	TRAJ9	13	-1	-1	20
4	0.000374813	TGTGCAGCAAGCATGGGCTTTGCAAGTGCGCTGACATTT	CAASMGFASALTF	TRAV10	.	TRAJ35	12	-1	-1	15
4	0.000374813	TGTGCAAGACATGTTGGTGACAACAGTAAGCTGATTTGG	CARHVGDNSKLIW	TRAV10	.	TRAJ38	5	-1	-1	10
12	0.00112444	TGGACGGGTTCAGCCTTAGGGAGGCTGCATTTT	WTGSALGRLHF	TRAV10D	.	TRAJ18	1	-1	-1	6
18	0.00168666	TGTGTGGTGGGTCATGACTCGGGATACAACAAACTCACTTTT	CVVGHDSGYNKLTF	TRAV11	.	TRAJ11	10	-1	-1	10
6	0.000562219	TGTGTGGTGGCTTACCAGGGAGGCAGAGCTCTGATATTT	CVVAYQGGRALIF	TRAV11	.	TRAJ15	9	-1	-1	8
13	0.00121814	TGTGTGGTGGGCGCGGATAACACCAATACAGGCAAATTAACCTTT	CVVGADNTNTGKLTF	TRAV11	.	TRAJ27	12	-1	-1	16
12	0.00112444	TGTGTGGTGGCCTATAACACCAATACAGGCAAATTAACCTTT	CVVAYNTNTGKLTF	TRAV11	.	TRAJ27	9	-1	-1	12
9	0.000843328	TGTGTGGTGGCGTATAACACCAATACAGGCAAATTAACCTTT	CVVAYNTNTGKLTF	TRAV11	.	TRAJ27	9	-1	-1	12
8	0.000749625	TGTGTGGTGGGCTATAACACCAATACAGGCAAATTAACCTTT	CVVGYNTNTGKLTF	TRAV11	.	TRAJ27	11	-1	-1	12
1	9.37e-05	TGTGTGGTGGCCTATAACACCAATACAGGCAAATTAACTTTT	CVVAYNTNTGKLTF	TRAV11	.	TRAJ27	9	-1	-1	12
10	0.000937031	TGTGTGGTGGGGGGTATGTTATCTGGTAGCTTCAATAAGTTGACCTTT	CVVGGMLSGSFNKLTF	TRAV11	.	TRAJ4	10	-1	-1	15
8	0.000749625	TGTGTGGTGGGGCCTATATCTGGTAGCTTCAATAAGTTGACCTTT	CVVGPISGSFNKLTF	TRAV11	.	TRAJ4	10	-1	-1	16
6	0.000562219	TGTGTGGCCCCCTTAAGCTTCAATAAGTTGACCTTT	CVAPLSFNKLTF	TRAV11	.	TRAJ4	6	-1	-1	15
1	9.37e-05	TGTGTGGCCCCCTTAAGCTACAATAAGTTGACCTTT	CVAPLSYNKLTF	TRAV11	.	TRAJ4	6	-1	-1	15
15	0.00140555	TGTGTGGTGGGCCATGAGGAGGGCTACAAACTTACCTTC	CVVGHEEGYKLTF	TRAV11	.	TRAJ9	11	-1	-1	20
2	0.000187406	TGTGCTTTGAGTTCCATGGGCTACAAACTTACCTTC	CALSSMGYKLTF	TRAV12-1	.	TRAJ9	11	-1	-1	14
16	0.00149925	TGTGCTTTGACCGCTGAAGTGGTCTTT	CALTAEVVF	TRAV12-2	.	TRAJ12	9	-1	-1	16
1	9.37e-05	TGTGCTTTGACCGCTGAAGTGGTCCTT	CALTAEVVL	TRAV12-2	.	TRAJ12	9	-1	-1	16
2	0.000187406	TGTGCTAACTCAGGCTTTGCAAGTGCGCTGACATTT	CANSGFASALTF	TRAV12-2	.	TRAJ35	5	-1	-1	10
5	0.000468516	TGTGCTGACCAGGGGAAGCTTATCTTT	CADQGKLIF	TRAV12-3	.	TRAJ23	5	-1	-1	7
7	0.000655922	TGTGCTCGGAATTATGGGAGCAGTGGCAACAAGCTCATCTTT	CARNYGSSGNKLIF	TRAV12-3	.	TRAJ32	6	-1	-1	8
5	0.000468516	TGTGCTCTGAGGGCCACGGGGACACAGGTTGTGGGGCAGCTCACTTTC	CALRATGTQVVGQLTF	TRAV12D-1	.	TRAJ5	10	-1	-1	16
3	0.000281109	TGTGCTCCTTCAACTTCAAGTGGCCAGAAGCTGGTTTTT	CAPSTSSGQKLVF	TRAV12D-2	.	TRAJ16	5	-1	-1	10
2	0.000187406	TGTGCTCCGAATGCATCTTCTGGCAGCTGGCAACTCATCTTT	CAPNASSGSWQLIF	TRAV12D-2	.	TRAJ22	5	-1	-1	10
7	0.000655922	TGTGCTTTGCCCCCTGGTAGCTTCAATAAGTTGACCTTT	CALPPGSFNKLTF	TRAV12D-2	.	TRAJ4	8	-1	-1	13
8	0.000749625	TGTGCTTTGAGGTGCAACATGGGCTACAAACTTACCTTC	CALRCNMGYKLTF	TRAV12D-2	.	TRAJ9	10	-1	-1	13
1	9.37e-05	TGTGCTTTGGGCATGGGCTACAAACTTACCTTC	CALGMGYKLTF	TRAV12D-2	.	TRAJ9	8	-1	-1	11
34	0.00318591	TGTGCTCCACCTTCCTACCAGGGAGGCAGAGCTCTGATATTT	CAPPSYQGGRALIF	TRAV12D-3	.	TRAJ15	6	-1	-1	13
4	0.000374813	TGTGCTCCCTTTGGTAGCTTCAATAAGTTGACCTTT	CAPFGSFNKLTF	TRAV12D-3	.	TRAJ4	6	-1	-1	11
4	0.000374813	TGTGCTTTGGTATCTTCTGGCAGCTGGCAACTCATCTTT	CALVSSGSWQLIF	TRAV13-1	.	TRAJ22	9	-1	-1	11
1	9.37e-05	TGTGCTTTGGTATCTTCTGGCAGCTCGCAACTCATCTTT	CALVSSGSSQLIF	TRAV13-1	.	TRAJ22	9	-1	-1	11
3	0.000281109	TGTGCTCCCCCGAATTATAACCAGGGGAAGCTTATCTTT	CAPPNYNQGKLIF	TRAV13-1	.	TRAJ23	5	-1	-1	11
12	0.00112444	TGTGCTTTGGATCTACCAGGCACTGGGAGTAACAGGCTCACTTTT	CALDLPGTGSNRLTF	TRAV13-1	.	TRAJ28	10	-1	-1	9
6	0.000562219	TGTGCGTCGCAGACAGGCTTTGCAAGTGCGCTGACATTT	CASQTGFASALTF	TRAV13-1	.	TRAJ35	4	-1	-1	7
5	0.000468516	TGTGCTATAACCTTC	CAITF	TRAV13D-2	.	TRAJ26	8	-1	-1	7
3	0.000281109	TGTGCTCCCCCCAACATGGGCTACAAACTTACCTTC	CAPPNMGYKLTF	TRAV13D-2	.	TRAJ9	5	-1	-1	11
4	0.000374813	TGTGTTCTGAGCCCAGGCACTGGGAGTAACAGGCTCACTTTT	CVLSPGTGSNRLTF	TRAV13D-4	.	TRAJ28	3	-1	-1	12
1	9.37e-05	TGTGTTCTGAGCCCAGGCACTGGGAGTAACAGGCTCACTTTT	CVLSPGTGSNRLTF	TRAV13N-1	.	TRAJ28	3	-1	-1	12
11	0.00103074	TGTGCTATGGAAGGAGACTCGGGATACAACAAACTCACTTTT	CAMEGDSGYNKLTF	TRAV13N-3	.	TRAJ11	11	-1	-1	15
7	0.000655922	TGTGCTATGGAACCTGACTCGGGATACAACAAACTCACTTTT	CAMEPDSGYNKLTF	TRAV13N-3	.	TRAJ11	12	-1	-1	14
1	9.37e-05	TGTGCTATGGAACCTAACTCGGGATACAACAAACTCACTTTT	CAMEPNSGYNKLTF	TRAV13N-3	.	TRAJ11	12	-1	-1	16
14	0.00131184	TGTGCTGCTGGAGGCTATAAAGTGGTCTTT	CAAGGYKVVF	TRAV13N-3	.	TRAJ12	5	-1	-1	7
11	0.00103074	TGTGCTATGGAACATTCTGGGACTTACCAGAGGTTT	CAMEHSGTYQRF	TRAV13N-3	.	TRAJ13	12	-1	-1	13
10	0.000937031	TGTGCTATGGAAAACCAGGGAGGCAGAGCTCTGATATTT	CAMENQGGRALIF	TRAV13N-3	.	TRAJ15	11	-1	-1	13
5	0.000468516	TGTGCTATGGAGTATTACCAGGGAGGCAGAGCTCTGATATTT	CAMEYYQGGRALIF	TRAV13N-3	.	TRAJ15	10	-1	-1	15
2	0.000187406	TGTGCTATGGAAAACCGGGGAGGCAGAGCTCTGATATTT	CAMENRGGRALIF	TRAV13N-3	.	TRAJ15	11	-1	-1	13
4	0.000374813	TGTGCTATGGAGGGCACTTCAAGTGGCCAGAAGCTGGTTTTT	CAMEGTSSGQKLVF	TRAV13N-3	.	TRAJ16	10	-1	-1	15
3	0.000281109	TGTGCTATGGGCCACAGTGCAGGGAACAAGCTAACTTTT	CAMGHSAGNKLTF	TRAV13N-3	.	TRAJ17	9	-1	-1	13
1	9.37e-05	TGTGCTATGGAACGCGGAGGTTCAGCCTTAGGGAGGCTGCATTTT	CAMERGGSALGRLHF	TRAV13N-3	.	TRAJ18	12	-1	-1	16
14	0.00131184	TGTGCTATGCACACATCTTCTGGCAGCTGGCAACTCATCTTT	CAMHTSSGSWQLIF	TRAV13N-3	.	TRAJ22	8	-1	-1	13
7	0.000655922	TGTGCTATGGAAGGGCCAGGCACTGGGAGTAACAGGCTCACTTTT	CAMEGPGTGSNRLTF	TRAV13N-3	.	TRAJ28	11	-1	-1	15
2	0.000187406	TGTGCTATGAATAGCAACTATCAGTTGATCTGG	CAMNSNYQLIW	TRAV13N-3	.	TRAJ33	8	-1	-1	6
5	0.000468516	TGTGTTATATCTGGTAGCTTCAATAAGTTGACCTTT	CVISGSFNKLTF	TRAV13N-3	.	TRAJ4	7	-1	-1	7
9	0.000843328	TGTGCTATGGATCCCTCCGCAGGAGGAAACTACAAACCTACGTTT	CAMDPSAGGNYKPTF	TRAV13N-3	.	TRAJ6	10	-1	-1	19
2	0.000187406	TGTGCTATGGTCTCAGGAGGAAACTACAAACCTACGTTT	CAMVSGGNYKPTF	TRAV13N-3	.	TRAJ6	9	-1	-1	11
1	9.37e-05	TGTGCTATGGAACGGGGGGGCTACAAACTTACCTTC	CAMERGGYKLTF	TRAV13N-3	.	TRAJ9	12	-1	-1	17
1	9.37e-05	TGTGCCGCGAACATGGGCTACAAACTTACCTTC	CAANMGYKLTF	TRAV13N-3	.	TRAJ9	4	-1	-1	9
9	0.000843328	TGTGCTATGGACCCTTCAAGTGGCCAGAAGCTGGTTTTT	CAMDPSSGQKLVF	TRAV13N-4	.	TRAJ16	10	-1	-1	13
6	0.000562219	TGTGTTCTGAGCCCAGGCACTGGGAGTAACAGGCTCACTTTT	CVLSPGTGSNRLTF	TRAV13N-4	.	TRAJ28	3	-1	-1	12
6	0.000562219	CAGGGGAAGCTTATCTTT	QGKLIF	TRAV14-3	.	TRAJ23	-1	-1	-1	0
7	0.000655922	TGTGCAGCAAGTGAGGGGACACAGGTTGTGGGGCAGCTCACTTTC	CAASEGTQVVGQLTF	TRAV14D-2	.	TRAJ5	12	-1	-1	14
15	0.00140555	TGGGGGACTGGAGGCTATAAAGTGGTCTTT	WGTGGYKVVF	TRAV14N-3	.	TRAJ12	1	-1	-1	2
1	9.37e-05	TGTGCAGCAAACTTCAAGTGGCCAGAAGCTGGTTTT	CAANFKWPEAGF	TRAV14N-3	.	TRAJ16	9	-1	-1	9
17	0.00159295	TGTGCTCTCTGGGAGCTGGAAGCTTCAAGTGGCCAGAAGCTGGTTTTT	CALWELEASSGQKLVF	TRAV15-1-DV6-1	.	TRAJ16	18	-1	-1	22
15	0.00140555	TGTGCTCTCTGGGAGCTGGAGTCTTCTGGCAGCTGGCAACTCATCTTT	CALWELESSGSWQLIF	TRAV15-1-DV6-1	.	TRAJ22	18	-1	-1	21
1	9.37e-05	TGTGCTCTCTGGGAGCTGGAGTCTTCTGGCAGCTGGCAACTCATCTTC	CALWELESSGSWQLIF	TRAV15-1-DV6-1	.	TRAJ22	18	-1	-1	21
17	0.00159295	TGTGCTCTCTGGGAGCCCTACACCAATACAGGCAAATTAACCTTT	CALWEPYTNTGKLTF	TRAV15-1-DV6-1	.	TRAJ27	15	-1	-1	19
7	0.000655922	TGTGCTCTCTGGGAGGCGGACACAAATGCTTACAAAGTCATCTTT	CALWEADTNAYKVIF	TRAV15-1-DV6-1	.	TRAJ30	14	-1	-1	18
7	0.000655922	TGTGCTCTCTGGGAGCGTAGCAATAACAGAATCTTCTTT	CALWERSNNRIFF	TRAV15-1-DV6-1	.	TRAJ31	15	-1	-1	17
4	0.000374813	TGTGCTCTCTGGGAGCTCTACAATAGCAATAACAGAATCTTCTTT	CALWELYNSNNRIFF	TRAV15-1-DV6-1	.	TRAJ31	16	-1	-1	21
2	0.000187406	TGTGCTCTCTGGGAGCTGGCTTTGGGCAATAACAGAATCTTCTTT	CALWELALGNNRIFF	TRAV15-1-DV6-1	.	TRAJ31	18	-1	-1	25
1	9.37e-05	TGTGCTCTCTGGAAGCTCTACAATAGCAATAACAGAATCTTCTTT	CALWKLYNSNNRIFF	TRAV15-1-DV6-1	.	TRAJ31	16	-1	-1	21
5	0.000468516	TGCGCTCTCTCGGAACTTGGGACTGGAGGCTATAAAGTGGTCTTT	CALSELGTGGYKVVF	TRAV15-2-DV6-2	.	TRAJ12	16	-1	-1	18
19	0.00178036	TGCGCTCTCTCGGAACTGAATAGCAATAACAGAATCTTCTTT	CALSELNSNNRIFF	TRAV15-2-DV6-2	.	TRAJ31	18	-1	-1	17
21	0.00196777	TGCGCTCTCTCGGTGCTATCTGGTAGCTTCAATAAGTTGACCTTT	CALSVLSGSFNKLTF	TRAV15-2-DV6-2	.	TRAJ4	12	-1	-1	16
9	0.000843328	TGCGCTCTCTCGGAACCCTTATCTGGTAGCTTCAATAAGTTGACCTTT	CALSEPLSGSFNKLTF	TRAV15-2-DV6-2	.	TRAJ4	15	-1	-1	18
1	9.37e-05	TGCGCTCTCTCGGTGCTATCTAGTAGCTTCAATAAGTTGACCTTT	CALSVLSSSFNKLTF	TRAV15-2-DV6-2	.	TRAJ4	12	-1	-1	16
22	0.00206147	TGCGCTCTCTCGGAACCCCCTAGCAACATGGGCTACAAACTTACCTTC	CALSEPPSNMGYKLTF	TRAV15-2-DV6-2	.	TRAJ9	15	-1	-1	19
3	0.000281109	TGTGCTCTCTGGGAGCGGGAGACTGGAGGCTATAAAGTGGTCTTT	CALWERETGGYKVVF	TRAV15D-1-DV6D-1	.	TRAJ12	15	-1	-1	20
15	0.00140555	TGTGCTCTCTGGGAGCGCCAAACCTCAGGAGGAAACTACAAACCTACGTTT	CALWERQTSGGNYKPTF	TRAV15D-1-DV6D-1	.	TRAJ6	15	-1	-1	20
1	9.37e-05	TGTGCTCTCTGGGAGCGCCAAACCTCAGGAGGAAACTACGAACCTACGTTT	CALWERQTSGGNYEPTF	TRAV15D-1-DV6D-1	.	TRAJ6	15	-1	-1	20
33	0.0030922	TGCGCTCTCTCGGAACCGACTGGAGGCTATAAAGTGGTCTTT	CALSEPTGGYKVVF	TRAV15D-2-DV6D-2	.	TRAJ12	15	-1	-1	17
29	0.00271739	TGCGCTCTCTCGGAACCCCCTTCTGGCAGCTGGCAACTCATCTTT	CALSEPPSGSWQLIF	TRAV15D-2-DV6D-2	.	TRAJ22	15	-1	-1	19
22	0.00206147	TGCGCTCTCTCGGAACTCCCAGGCACTGGGAGTAACAGGCTCACTTTT	CALSELPGTGSNRLTF	TRAV15D-2-DV6D-2	.	TRAJ28	16	-1	-1	18
16	0.00149925	TGCGCTCTCTCGGAACCTCCCAATACCAACAAAGTCGTCTTT	CALSEPPNTNKVVF	TRAV15D-2-DV6D-2	.	TRAJ34	15	-1	-1	19
1	9.37e-05	TGCGCTCTCTCAGAACCTCCCAATACCAACAAAGTCGTCTTT	CALSEPPNTNKVVF	TRAV15D-2-DV6D-2	.	TRAJ34	15	-1	-1	19
18	0.00168666	TGCGCTCTCTCGGATGTGTTATCTGGTAGCTTCAATAAGTTGACCTTT	CALSDVLSGSFNKLTF	TRAV15D-2-DV6D-2	.	TRAJ4	13	-1	-1	16
6	0.000562219	TGCGCTCTCTCGGGATCTGGTAGCTTCAATAAGTTGACCTTT	CALSGSGSFNKLTF	TRAV15D-2-DV6D-2	.	TRAJ4	12	-1	-1	14
1	9.37e-05	TGCACTCTCTCGGATGTGTTATCTGGTAGCTTCAATAAGTTGACCTTT	CTLSDVLSGSFNKLTF	TRAV15D-2-DV6D-2	.	TRAJ4	13	-1	-1	16
24	0.00224888	TGCGCTCTCTCGGAACCCCCTGGAGGAAACTACAAACCTACGTTT	CALSEPPGGNYKPTF	TRAV15D-2-DV6D-2	.	TRAJ6	15	-1	-1	21
18	0.00168666	TGCGCTCTCTCGGAACACTCAGGAGGAAACTACAAACCTACGTTT	CALSEHSGGNYKPTF	TRAV15D-2-DV6D-2	.	TRAJ6	15	-1	-1	17
1	9.37e-05	TGCGCTCTCTCGGAACGCTCAGGAGGAAACTACAAACCTACGTTT	CALSERSGGNYKPTF	TRAV15D-2-DV6D-2	.	TRAJ6	15	-1	-1	17
9	0.000843328	TGCGCTCTCTCGGAACTCAACATGGGCTACAAACTTACCTTC	CALSELNMGYKLTF	TRAV15D-2-DV6D-2	.	TRAJ9	16	-1	-1	17
11	0.00103074	TGTGCTCTCTGGGAGCTGGGTGTGGGGACTGGAGGCTATAAAGTGGTCTTT	CALWELGVGTGGYKVVF	TRAV15N-1	.	TRAJ12	18	-1	-1	23
9	0.000843328	TGTGCTCTCTGGGAGCTGGCGGCTGGAGGCTATAAAGTGGTCTTT	CALWELAAGGYKVVF	TRAV15N-1	.	TRAJ12	18	-1	-1	22
1	9.37e-05	TGTGCTCTCTGGGAGCTCGGGACTGGAGGCTATAAAGTGGTCTTT	CALWELGTGGYKVVF	TRAV15N-1	.	TRAJ12	16	-1	-1	18
12	0.00112444	TGTGCTCTCTGGGAGCTGGGCGATTCTGGGACTTACCAGAGGTTT	CALWELGDSGTYQRF	TRAV15N-1	.	TRAJ13	18	-1	-1	22
1	9.37e-05	TGTGCTCTCTGGGAGCTGGGCGATTCTGGGATTTACCAGAGGTTT	CALWELGDSGIYQRF	TRAV15N-1	.	TRAJ13	18	-1	-1	22
15	0.00140555	TGTGCTCTCTGGGAGCTGCCCCTTAGGAACCAGGGGAAGCTTATCTTT	CALWELPLRNQGKLIF	TRAV15N-1	.	TRAJ23	17	-1	-1	27
5	0.000468516	TGTGCTCTCTGGGAGCTGGTACCAGGCACTGGGAGTAACAGGCTCACTTTT	CALWELVPGTGSNRLTF	TRAV15N-1	.	TRAJ28	18	-1	-1	19
10	0.000937031	TGTGCTCTCTGGGAGCTGGCCTCAGGAGGAAACTACAAACCTACGTTT	CALWELASGGNYKPTF	TRAV15N-1	.	TRAJ6	18	-1	-1	19
3	0.000281109	TGTGCTCTCTGGGAGCTGTCCACCTCAGGAGGAAACTACAAACCTACGTTT	CALWELSTSGGNYKPTF	TRAV15N-1	.	TRAJ6	17	-1	-1	21
210	0.0196777	TGTGCTATGAGAGATAGAGGTTCAGCCTTAGGGAGGCTGCATTTT	CAMRDRGSALGRLHF	TRAV16D-DV11	.	TRAJ18	13	-1	-1	11	230		2.15517		reported Traj33 KO mice in Nat comm 2019 Koay et al
7	0.000655922	TGTGCTATGAGGGATCGGGGGTGGCAACTCATCTTT	CAMRDRGWQLIF	TRAV16D-DV11	.	TRAJ22	10	-1	-1	21
5	0.000468516	TGTGTCGGCTATGCCCAGGGATTAACCTTC	CVGYAQGLTF	TRAV16D-DV11	.	TRAJ26	3	-1	-1	8
9	0.000843328	TGTGCTATGAGAGAGCTCAACATGGGCTACAAACTTACCTTC	CAMRELNMGYKLTF	TRAV16D-DV11	.	TRAJ9	14	-1	-1	17
7	0.000655922	TGCATTGGAACTGCCAGTTTGGGGAAACTGCAGTTT	CIGTASLGKLQF	TRAV2	.	TRAJ24	6	-1	-1	11
6	0.000562219	TGCCATCTACTTCTGTGCCCTGGGCCGGCAGGCAATACCGGAAAACTCATCTTT	CHLLLCPGPAGNTGKLIF	TRAV23	.	TRAJ37	24	-1	-1	28
3	0.000281109	TGCGCAGGGGGAGGGACAGGCTTTGCAAGTGCGCTGACATTT	CAGGGTGFASALTF	TRAV3-4	.	TRAJ35	6	-1	-1	14
4	0.000374813	TGCGCACCGTGCCCTTCTGGCAGCTGGCAACTCATCTTT	CAPCPSGSWQLIF	TRAV3D-3	.	TRAJ22	5	-1	-1	13
1	9.37e-05	TGCGCACCATGCCCTTCTGGCAGCTGGCAACTCATCTTT	CAPCPSGSWQLIF	TRAV3D-3	.	TRAJ22	5	-1	-1	13
8	0.000749625	TGCGCAGAAATATCTGGTAGCTTCAATAAGTTGACCTTT	CAEISGSFNKLTF	TRAV3D-3	.	TRAJ4	6	-1	-1	10
8	0.000749625	TGCGCAGTCAGTGCGGACTACAGCAACAACAGACTTACTTTG	CAVSADYSNNRLTL	TRAV3D-3	.	TRAJ7	12	-1	-1	9
4	0.000374813	TGCGCTGCTCCCAACAGTGCAGGGAACAAGCTAACTTTT	CAAPNSAGNKLTF	TRAV4D-2	.	TRAJ17	8	-1	-1	12
1	9.37e-05	TGCGCTGCCTTTTATGGGAGCAGTGGCAACAAGCTCATCTTT	CAAFYGSSGNKLIF	TRAV4D-2	.	TRAJ32	7	-1	-1	11
2	0.000187406	TGTGCTGCTGAGGGGACACAGGTTGTGGGGCAGCTCACTTTC	CAAEGTQVVGQLTF	TRAV4D-3	.	TRAJ5	12	-1	-1	11
15	0.00140555	TGCTCAGCAAGGATGAATTATAACCAGGGGAAGCTTATCTTT	CSARMNYNQGKLIF	TRAV5-1	.	TRAJ23	10	-1	-1	12
6	0.000562219	TGCTCCCATGCCCAGGGATTAACCTTC	CSHAQGLTF	TRAV5-1	.	TRAJ26	4	-1	-1	7
20	0.00187406	TGCTCAGCAAGTATGGGCACTGGGAGTAACAGGCTCACTTTT	CSASMGTGSNRLTF	TRAV5-1	.	TRAJ28	12	-1	-1	15
10	0.000937031	TGCTCAGCAAGGGATCTACCAGGCACTGGGAGTAACAGGCTCACTTTT	CSARDLPGTGSNRLTF	TRAV5-1	.	TRAJ28	10	-1	-1	12
3	0.000281109	TGCTCAGCTAGTATAACGGGCACTGGGAGTAACAGGCTCACTTTT	CSASITGTGSNRLTF	TRAV5-1	.	TRAJ28	12	-1	-1	18
1	9.37e-05	CGCTCAGCAAGGGATCTACCAGGCACTGGGAGTAACAGGCTCACTTTT	RSARDLPGTGSNRLTF	TRAV5-1	.	TRAJ28	10	-1	-1	12
3	0.000281109	TGCTCGAGGGGAGGCTTTGCAAGTGCGCTGACATTT	CSRGGFASALTF	TRAV5-1	.	TRAJ35	4	-1	-1	11
14	0.00131184	TGCTCAGCAAGTATAGTCCAGGTTGTGGGGCAGCTCACTTTC	CSASIVQVVGQLTF	TRAV5-1	.	TRAJ5	12	-1	-1	18
1	9.37e-05	TGCTCAGAAAGTATAGTCCAGGTTGTGGGGCAGCTCACTTTC	CSESIVQVVGQLTF	TRAV5-1	.	TRAJ5	12	-1	-1	18
3	0.000281109	TGCTCAGCACCCCTGGGAGGAAACTACAAACCTACGTTT	CSAPLGGNYKPTF	TRAV5-1	.	TRAJ6	8	-1	-1	15
5	0.000468516	TGTGTTCTGGGTGATCTAGGGTTATCTGGTAGCTTCAATAAGTTGACCTTT	CVLGDLGLSGSFNKLTF	TRAV6-2	.	TRAJ4	13	-1	-1	20
2	0.000187406	TGTGCTCTGGTTGATAGGACAGGCTTTGCAAGTGCGCTGACATTT	CALVDRTGFASALTF	TRAV6-4	.	TRAJ35	13	-1	-1	17
5	0.000468516	TGTGCGCCTAATAACACCAATACAGGCAAATTAACCTTT	CAPNNTNTGKLTF	TRAV6-5	.	TRAJ27	4	-1	-1	10
5	0.000468516	TGTGCTCTGGGTGATCAAAGGACTGGAGGCTATAAAGTGGTCTTT	CALGDQRTGGYKVVF	TRAV6-6	.	TRAJ12	13	-1	-1	19
2	0.000187406	TGTGCTCTGGGTGATTGCTACCAGGGAGGCAGAGCTCTGATATTT	CALGDCYQGGRALIF	TRAV6-6	.	TRAJ15	13	-1	-1	17
5	0.000468516	TGTGCTCCCCATGACTCGGGATACAACAAACTCACTTTT	CAPHDSGYNKLTF	TRAV6D-4	.	TRAJ11	6	-1	-1	9
7	0.000655922	TGTGCTCTGGTAACTTCAAGTGGCCAGAAGCTGGTTTTT	CALVTSSGQKLVF	TRAV6D-7	.	TRAJ16	9	-1	-1	11
18	0.00168666	TGTGCTCTGGGTGATCCGCAGACAGGCTTTGCAAGTGCGCTGACATTT	CALGDPQTGFASALTF	TRAV6D-7	.	TRAJ35	13	-1	-1	16
14	0.00131184	TGTGCCCCAATAACAGGCAATACCGGAAAACTCATCTTT	CAPITGNTGKLIF	TRAV6D-7	.	TRAJ37	4	-1	-1	9
1	9.37e-05	TGTGCCCCAATAACTGGCAATACCGGAAAACTCATCTTT	CAPITGNTGKLIF	TRAV6D-7	.	TRAJ37	4	-1	-1	9
1	9.37e-05	TGTGCTCTGGTCCAGGGGACACAGGTTGTGGGGCAGCTCACTTTC	CALVQGTQVVGQLTF	TRAV6D-7	.	TRAJ5	9	-1	-1	14
6	0.000562219	TGTGCTGACACAAATGCTTACAAAGTCATCTTT	CADTNAYKVIF	TRAV7-2	.	TRAJ30	4	-1	-1	5
28	0.00262369	TGTGCCGATAACAGAATCTTCTTT	CADNRIFF	TRAV7-2	.	TRAJ31	4	-1	-1	7
14	0.00131184	TGTTACCAGGGAGGCAGAGCTCTGATATTT	CYQGGRALIF	TRAV7-5	.	TRAJ15	2	-1	-1	3
3	0.000281109	TGTGTCCCCCCCGCCTACCAGGGAGGCAGAGCTCTGATATTT	CVPPAYQGGRALIF	TRAV7-5	.	TRAJ15	3	-1	-1	12
32	0.0029985	TGTGCCCCCTGCGCAGGCACTGGGAGTAACAGGCTCACTTTT	CAPCAGTGSNRLTF	TRAV7-5	.	TRAJ28	4	-1	-1	13
22	0.00206147	GGGGGGAATTATAACCAGGGGAAGCTTATCTTT	GGNYNQGKLIF	TRAV7D-5	.	TRAJ23	-1	-1	-1	5
6	0.000562219	TGTGCAGTGAGCATATCTGGTAGCTTCAATAAGTTGACCTTT	CAVSISGSFNKLTF	TRAV7D-5	.	TRAJ4	12	-1	-1	13
16	0.00149925	TGTACTGGAGGACTAAGTGGTAAATTAACATTC	CTGGLSGKLTF	TRAV7N-6	.	TRAJ2	2	-1	-1	2
3	0.000281109	TGTGCACTTCCCCGGGGCTACAAACTTACCTTC	CALPRGYKLTF	TRAV7N-6	.	TRAJ9	5	-1	-1	14
2	0.000187406	TGTGCTACTGTGAATAGCAATAACAGAATCTTCTTT	CATVNSNNRIFF	TRAV8-2	.	TRAJ31	9	-1	-1	11
4	0.000374813	GGGGATTATAACCAGGGGAAGCTTATCTTT	GDYNQGKLIF	TRAV8N-2	.	TRAJ23	-1	-1	-1	4
3	0.000281109	TGTGTTCGGACTGGAGGCTATAAAGTGGTCTTT	CVRTGGYKVVF	TRAV9-1	.	TRAJ12	3	-1	-1	7
1	9.37e-05	TGTGCTGTGAGCGTCACGGGTTACCAGAACTTCTATTTT	CAVSVTGYQNFYF	TRAV9-4	.	TRAJ49	10	-1	-1	14
2	0.000187406	TGTGCTGTGAGATACATGGGCTACAAACTTACCTTC	CAVRYMGYKLTF	TRAV9D-1	.	TRAJ9	10	-1	-1	13
3	0.000281109	TCGACTAACAGTGCAGGGAACAAGCTAACTTTT	STNSAGNKLTF	TRAV9D-2	.	TRAJ17	0	-1	-1	2
5	0.000468516	TGTGCTGTCCCTGGAGGCTATAAAGTGGTCTTT	CAVPGGYKVVF	TRAV9D-3	.	TRAJ12	7	-1	-1	10
13	0.00121814	TGTGCTGTGGACAGTGCAGGGAACAAGCTAACTTTT	CAVDSAGNKLTF	TRAV9D-3	.	TRAJ17	8	-1	-1	10
7	0.000655922	TGTGCTCTCGATAGAGGTTCAGCCTTAGGGAGGCTGCATTTT	CALDRGSALGRLHF	TRAV9D-4	.	TRAJ18	7	-1	-1	9
5	0.000468516	TGTGCTCTGAGCATGGGGTATAACCAGGGGAAGCTTATCTTT	CALSMGYNQGKLIF	TRAV9D-4	.	TRAJ23	12	-1	-1	18
3	0.000281109	TGTGCTCTGAGCGGGAGGAAGGGGAAGCTTATCTTT	CALSGRKGKLIF	TRAV9D-4	.	TRAJ23	11	-1	-1	19
1	9.37e-05	TGTGCTCTGAGTGGGAGGAAGGGGAAGCTTATCTTT	CALSGRKGKLIF	TRAV9D-4	.	TRAJ23	10	-1	-1	19
2	0.000187406	TGTGCTCTTGACACAAATGCTTACAAAGTCATCTTT	CALDTNAYKVIF	TRAV9D-4	.	TRAJ30	7	-1	-1	8
2	0.000187406	TGTGCTCCTTATGGGAGCAGTGGCAACAAGCTCATCTTT	CAPYGSSGNKLIF	TRAV9D-4	.	TRAJ32	6	-1	-1	8
2	0.000187406	TGTGCTCTGAGCATGGGCAACATGGGCTACAAACTTACCTTC	CALSMGNMGYKLTF	TRAV9D-4	.	TRAJ9	12	-1	-1	16
4	0.000374813	TGTGCTGTGAGCCGGTTATCTGGTAGCTTCAATAAGTTGACCTTT	CAVSRLSGSFNKLTF	TRAV9N-3	.	TRAJ4	11	-1	-1	14
10672

### Sheet: Sheet1
CAALDSNYQLIW	15	30		CAVRDSNYQLIW	8130	89.5177	1826	89.9507		CAALDSNYQLIW	24	41		CAVRDSNYQLIW	99.9845		CAVRDSNYQLIW	89.5177
CAALDSNYQLIW	9			CAVMDSNYQLIW	515	5.67056	35	1.72414		CAALDSNYQLIW	9			----E-------	0.0154751		---M--------	5.67056
CAALDSNYQLIW	6			CAVLDSNYQLIW	110	1.21119				CAALDSNYQLIW	8						---L--------	1.21119
CAAMDSNYQLIW	37	70		CAVIDSNYQLIW	76	0.83682	46	2.26601		CAAMDCNYQLIW	1	33					---I--------	0.83682
CAAMDSNYQLIW	17			CAAMDSNYQLIW	70	0.770755	33	1.62562		CAAMDSNYQLIW	17						--AM--------	0.770755
CAAMDSNYQLIW	10			CAALDSNYQLIW	30	0.330324	41	2.0197		CAAMDSNYQLIW	8						--AL--------	0.330324
CAAMDSNYQLIW	6			CAGMDSNYQLIW	30	0.330324				CAAMDSNYQLIW	6						--GM--------	0.330324
CAARDSNYQLIW	2			CAVVDSNYQLIW	25	0.27527	31	1.52709		CAAMDSNYQLIW	1						---V--------	0.27527
CACMDSNYQLIW	5			CAVREGNYQLIW	15	0.165162	13	0.640394		CAVIDSNYQLIW	8	46					----EG------	0.165162
CAGMDSNYQLIW	15	30		CAVRDGNYQLIW	14	0.154151	5	0.246305		CAVIDSNYQLIW	6						-----G------	0.154151
CAGMDSNYQLIW	15			CAVRNSNYQLIW	11	0.121119				CAVIDSNYQLIW	4						----N-------	0.121119
CAGMDSNYQMIW	1			CAVRVMDSNYQLIW	10	0.110108				CAVLDSNYQLIW	27						------------	0.110108
CASLDSNYQLIW	1			CAVRDDHYQLIW	9	0.0990971				CAVLDSNYQLIW	1
CASLNSNYQLIW	3			CATMDSNYQLIW	8	0.0880863				CAVMDSNYQLIW	27	35					-----DH-----	0.0990971
CATMDSNYQLIW	8			CAVRDQDYQLIW	7	0.0770755				CAVMDSNYQLIW	7						--TM--------	0.0880863
CAVIDSNYQLIW	59	76		CACMDSNYQLIW	5	0.055054				CAVMDSNYQLIW	1						-----QD-----	0.0770755
CAVIDSNYQLIW	17			CAVINSNYQLIW	4	0.0440432				CAVRDGNYQLIW	5	5					--CM--------	0.055054
CAVINSNYQLIW	4			CASLNSNYQLIW	3	0.0330324				CAVRDRDYQLIW	1	1					---IN-------	0.0440432
CAVLDSNYQLIR	1			CAVLNSNYQLIW	3	0.0330324				CAVRDSNYQLIW	1736	1826					--SLN-------	0.0330324
CAVLDSNYQLIW	43	110		CAARDSNYQLIW	2	0.0220216				CAVRDSNYQLIW	90						---LN-------	0.0330324
CAVLDSNYQLIW	31			CAGMDSNYQMIW	1	0.0110108				CAVREGNYQLIW	10	13					--A---------	0.0220216
CAVLDSNYQLIW	24			CASLDSNYQLIW	1	0.0110108				CAVREGNYQLIW	3						--GM-----M--	0.0110108
CAVLDSNYQLIW	7			CAVLDSNYQLIR	1	0.0110108				CAVRNSNYQLIW	5	5					--SL--------	0.0110108
CAVLDSNYQLIW	4			CAVMDSNYQLIR	1	0.0110108				CAVTDSNYQLIW	12	12					---L-------R	0.0110108
CAVLDSNYQLIW	1			CAVRDWDYQLIW	1	0.0110108				CAVVDSNYQLIW	26	31					---M-------R	0.0110108
CAVLNSNYQLIW	3				9082		2030			CAVVDSNYQLIW	5						-----WD-----	0.0110108
CAVMDSNYQLIR	1
CAVMDSNYQLIW	317	515
CAVMDSNYQLIW	133
CAVMDSNYQLIW	38			CAVRDSNYQLIW	25844	99.9845
CAVMDSNYQLIW	16			----E-------	4	0.0154751
CAVMDSNYQLIW	11				25848
CAVRDDHYQLIW	9
CAVRDGNYQLIW	14
CAVRDQDYQLIW	7
CAVRDSNYQLIW	8119	8130
CAVRDSNYQLIW	7
CAVRDSNYQLIW	4
CAVRDWDYQLIW	1
CAVREGNYQLIW	11	15
CAVREGNYQLIW	4
CAVRNSNYQLIW	11
CAVRVMDSNYQLIW	10
CAVVDSNYQLIW	16	25
CAVVDSNYQLIW	9
