## Supplementary material for "Mice generated with induced pluripotent stem cells derived from mucosal-associated invariant T cells": Table S7

### Sheet: B-Vb8-thy-tet+
count	freq	cdr3nt	cdr3aa	v	d	j	VEnd	DStart	DEnd	JStart
16	0.000202429	TGTGCCAGCTCTCAGGGACAGGGTAACCAAGACACCCAGTACTTT	CASSQGQGNQDTQYF	TRBV12-2	TRBD1	TRBJ2-5	12	14	22	23		0.0202429
1	1.26518e-05	TGTGCCAGCTCTCAGGGACAGGGTAACCAAGACACTCAGTACTTT	CASSQGQGNQDTQYF	TRBV12-2	TRBD1	TRBJ2-5	12	14	22	23		0.00126518
16	0.000202429	TGTGCCAGCGGCCCTCGGCAGGATGGCAACCAGGCTCCGCTTTTT	CASGPRQDGNQAPLF	TRBV13-2	.	TRBJ1-5	10	-1	-1	26		0.0202429
14	0.000177126	TGTGCCAGCGGTGGACCGGGACAGGGGTGGGCTCCGCTTTTT	CASGGPGQGWAPLF	TRBV13-2	TRBD1	TRBJ1-5	12	15	26	29		0.0177126
5	6.32591e-05	TGTGCCAGCGGCCGTTCCTATAATTCGCCCCTCTACTTT	CASGRSYNSPLYF	TRBV13-2	.	TRBJ1-6	10	-1	-1	14		0.00632591
64	0.000809717	TGTGCCAGCGGTCCACTGGGGGGGGCTTTCTATGCTGAGCAGTTCTTC	CASGPLGGAFYAEQFF	TRBV13-2	TRBD2	TRBJ2-1	11	14	23	29		0.0809717
50	0.000632591	TGTGCCAGCGGTGATGGGGGGGCTTTCTATGCTGAGCAGTTCTTC	CASGDGGAFYAEQFF	TRBV13-2	TRBD2	TRBJ2-1	15	16	22	26		0.0632591
13	0.000164474	TGTGCCAGCGGTGACTGGGCTTTCTATGCTGAGCAGTTCTTC	CASGDWAFYAEQFF	TRBV13-2	TRBD2	TRBJ2-1	13	14	18	23		0.0164474
11	0.00013917	TGTGCCAGCGGTGATGCGGGGGCTTTCTATGCTGAGCAGTTCTTC	CASGDAGAFYAEQFF	TRBV13-2	TRBD1	TRBJ2-1	15	17	22	26		0.013917
11	0.00013917	TGTGCCAGTCCGGGACAGTCGTATGCTGAGCAGTTCTTC	CASPGQSYAEQFF	TRBV13-2	TRBD1	TRBJ2-1	7	9	17	21		0.013917
9	0.000113866	TGTGCCAGCGGTGAGACTATGGGGGGGGCTTTCTATGCTGAGCAGTTCTTC	CASGETMGGAFYAEQFF	TRBV13-2	TRBD2	TRBJ2-1	13	19	26	32		0.0113866
7	8.85628e-05	TGTGCCAGCGGTCCCTTACTGGGGGGGGCTTTCTATGCTGAGCAGTTCTTC	CASGPLLGGAFYAEQFF	TRBV13-2	TRBD2	TRBJ2-1	11	17	26	32		0.00885628
6	7.59109e-05	TGTGCCAGCGGTGAGACACTGGGGGGGGCTTTCTATGCTGAGCAGTTCTTC	CASGETLGGAFYAEQFF	TRBV13-2	TRBD2	TRBJ2-1	13	17	26	32		0.00759109
5	6.32591e-05	TGTGCCAGCGGTGATGCATGGGAGGGGGGGGCTTTCTATGCTGAGCAGTTCTTC	CASGDAWEGGAFYAEQFF	TRBV13-2	TRBD2	TRBJ2-1	15	24	31	35		0.00632591
5	6.32591e-05	TGTGCCAGCGGGCCTCTGGGGGGGGCTTTCTATGCTGAGCAGTTCTTC	CASGPLGGAFYAEQFF	TRBV13-2	TRBD2	TRBJ2-1	10	15	23	29		0.00632591
4	5.06073e-05	TGTGCCAGCGGTGATGAGAGGGGGGCTTTCTATGCTGAGCAGTTCTTC	CASGDERGAFYAEQFF	TRBV13-2	TRBD2	TRBJ2-1	15	19	25	29		0.00506073
2	2.53036e-05	TGTGCCAGCGTCCGACTGGGGGGGGCTTTCTATGCTGAGCAGTTCTTC	CASVRLGGAFYAEQFF	TRBV13-2	TRBD2	TRBJ2-1	9	13	23	29		0.00253036
2	2.53036e-05	TGTGCCAGCGTCCTGGGGGGGGCTTTCTATGCTGAGCAGTTCTTC	CASVLGGAFYAEQFF	TRBV13-2	TRBD2	TRBJ2-1	9	12	20	26		0.00253036
2	2.53036e-05	TGTGCCAGCGTGGGGGGGGCTTTCTATGCTGAGCAGTTCTTC	CASVGGAFYAEQFF	TRBV13-2	TRBD2	TRBJ2-1	9	10	17	23		0.00253036
1	1.26518e-05	TGTGTCAGCGGTCCCTTACTGGGGGGGGCTTTCTATGCTGAGCAGTTCTTC	CVSGPLLGGAFYAEQFF	TRBV13-2	TRBD2	TRBJ2-1	11	17	26	32		0.00126518
1	1.26518e-05	TGTGCCAGCGGGCCACCGGGGGGGGCTTTCTATGCTGAGCAGTTCTTC	CASGPPGGAFYAEQFF	TRBV13-2	TRBD2	TRBJ2-1	10	18	25	29		0.00126518
1	1.26518e-05	TGTGCCCGTCCGGGACAGTCGTATGCTGAGCAGTTCTTC	CARPGQSYAEQFF	TRBV13-2	TRBD1	TRBJ2-1	5	9	17	21		0.00126518
1	1.26518e-05	TGTGCCAGTCCGGGACAGTCGTATACTGAGCAGTTCTTC	CASPGQSYTEQFF	TRBV13-2	TRBD1	TRBJ2-1	7	9	17	21		0.00126518
7	8.85628e-05	TGTGCCAGCGGTCCGGACTTTTATGAACAGTACTTC	CASGPDFYEQYF	TRBV13-2	TRBD2	TRBJ2-7	11	14	18	21		0.00885628
78581	0.994193	TGTGCCAGCAGTGACAGGGAAAACTCCGACTACACCTTC	CASSDRENSDYTF	TRBV13-3	TRBD1	TRBJ1-2	13	14	18	20		99.4193
1	1.26518e-05	TGTGCCAGAAGGGAAAGGGAAAACTCCGACTACACCTTC	CARRERENSDYTF	TRBV13-3	TRBD1	TRBJ1-2	7	10	18	20		0.00126518
1	1.26518e-05	TGTGCCAGCAGTGACAGGGAAAACTCCGACTACACCTTC	CASSDRENSDYTF	TRBV13-3	TRBD1	TRBJ2-3	13	14	18	39		0.00126518
8	0.000101215	TGTGCCAGGACAGGGGGCCGCAACACAGAAGTCTTCTTT	CARTGGRNTEVFF	TRBV15	TRBD1	TRBJ1-1	7	8	17	21		0.0101215
11	0.00013917	TGTGCCAGCAGTCCTCCCCGGGACAACTATGCTGAGCAGTTCTTC	CASSPPRDNYAEQFF	TRBV15	TRBD1	TRBJ2-1	11	16	23	24		0.013917
11	0.00013917	TGGGCTGAGCAGTTCTTC	WAEQFF	TRBV15	.	TRBJ2-1	13	-1	-1	3		0.013917
1	1.26518e-05	TGTGCCAGCAGTCCCCCCCGGGACAACTATGCTGAGCAGTTCTTC	CASSPPRDNYAEQFF	TRBV15	TRBD1	TRBJ2-1	11	16	23	24		0.00126518
4	5.06073e-05	TGTGCAAGCAGCTTAGATGGGGACAGGGGCCAGGCTCCGCTTTTT	CASSLDGDRGQAPLF	TRBV16	TRBD1	TRBJ1-5	16	19	28	29		0.00506073
17	0.000215081	TGTGCAAGCAGGCCTTATGAACAGTACTTC	CASRPYEQYF	TRBV16	.	TRBJ2-7	10	-1	-1	15		0.0215081
29	0.000366903	TGTGCTAGCAGTAGAGATCAGGCTTCTGGAAATACGCTCTATTTT	CASSRDQASGNTLYF	TRBV17	.	TRBJ1-3	16	-1	-1	23		0.0366903
4	5.06073e-05	TGTGCCAGCAGTATAGAACAGGGGGGCTCCGACTACACCTTC	CASSIEQGGSDYTF	TRBV19	TRBD1	TRBJ1-2	15	17	24	26		0.00506073
3	3.79555e-05	TGTGCCAGCAGTATCCAGGGTGCAAACTCCGACTACACCTTC	CASSIQGANSDYTF	TRBV19	TRBD1	TRBJ1-2	13	15	19	20		0.00379555
3	3.79555e-05	TGTGCCAGCAGTTTGGGACATAACAACCAGGCTCCGCTTTTT	CASSLGHNNQAPLF	TRBV19	TRBD1	TRBJ1-5	11	14	18	19		0.00379555
3	3.79555e-05	TGTGCCAGGGATTATAACAACCAGGCTCCGCTTTTT	CARDYNNQAPLF	TRBV19	.	TRBJ1-5	7	-1	-1	11		0.00379555
3	3.79555e-05	TGTGCCAGCAGTATGAGGGACCGACGG	CASSMRDRR	TRBV19	TRBD1	TRBJ1-5	13	16	20	27		0.00379555
6	7.59109e-05	TGTGCCAGCAGTAAGACAGGGGGATATAATTCGCCCCTCTACTTT	CASSKTGGYNSPLYF	TRBV19	TRBD1	TRBJ1-6	12	14	22	24		0.00759109
8	0.000101215	TGTGCCAGCCCCAATGCTGAGCAGTTCTTC	CASPNAEQFF	TRBV19	.	TRBJ2-1	8	-1	-1	13		0.0101215
7	8.85628e-05	TGTGCCAGCAAGGGGGGGTTCTATGAACAGTACTTC	CASKGGFYEQYF	TRBV19	TRBD2	TRBJ2-7	9	11	17	20		0.00885628
2	2.53036e-05	TGTGGTGCCCAGACAGGGGGATATAATTCGCCCCTCTACTTT	CGAQTGGYNSPLYF	TRBV20	TRBD1	TRBJ1-6	7	11	19	21		0.00253036
8	0.000101215	TGTGCCAGCAGTCCCGAGGGGGGAGACTATGCTGAGCAGTTCTTC	CASSPEGGDYAEQFF	TRBV24	TRBD1	TRBJ2-1	12	16	21	25		0.0101215
1	1.26518e-05	TGTGCTAGCAGTTCCGGGGGGGGGATGGCTGAGCAGTTCTTC	CASSSGGGMAEQFF	TRBV29	TRBD2	TRBJ2-1	12	15	21	27		0.00126518
19	0.000240385	TGTGCTAGCAGGGACAGAACCTATGAACAGTACTTC	CASRDRTYEQYF	TRBV29	TRBD1	TRBJ2-7	10	11	16	19		0.0240385
7	8.85628e-05	TGTGCCAGCAGGCAGGGCGTGGTAGCGAACACAGAAGTCTTCTTT	CASRQGVVANTEVFF	TRBV3	TRBD1	TRBJ1-1	10	12	16	27		0.00885628
1	1.26518e-05	TGTGTCAGCAGGCAGGGCGTGGTAGCGAACACAGAAGTCTTCTTT	CVSRQGVVANTEVFF	TRBV3	TRBD1	TRBJ1-1	10	12	16	27		0.00126518
5	6.32591e-05	TGTGCCAGCGCGACAGGGGGATATAATTCGCCCCTCTACTTT	CASATGGYNSPLYF	TRBV3	TRBD1	TRBJ1-6	8	11	19	21		0.00632591
11	0.00013917	TGTGCCAGCAGCTTGACAGGGGGATATAATTCGCCCCTCTACTTT	CASSLTGGYNSPLYF	TRBV4	TRBD1	TRBJ1-6	12	14	22	24		0.013917
6	7.59109e-05	TGTGCCAGCAGCCAGGGGAACTCCGACTACACCTTC	CASSQGNSDYTF	TRBV5	.	TRBJ1-2	13	-1	-1	18		0.00759109
25	0.000316296	TGTGCCAGCAGCCATCTGGACAGATATTCTGGAAATACGCTCTATTTT	CASSHLDRYSGNTLYF	TRBV5	TRBD1	TRBJ1-3	13	17	22	25		0.0316296
79040
